# Analysis of regulatory network modules in hundreds of human stem cell lines reveals complex epigenetic and genetic factors contribute to pluripotency state differences between subpopulations

**DOI:** 10.1101/2023.05.20.541447

**Authors:** Timothy D. Arthur, Jennifer P. Nguyen, Agnieszka D’Antonio-Chronowska, Hiroko Matsui, Nayara S. Silva, Isaac N. Joshua, iPSCORE Consortium, André D. Luchessi, William W. Young Greenwald, Matteo D’Antonio, Martin F. Pera, Kelly A. Frazer

## Abstract

Stem cells exist *in vitro* in a spectrum of interconvertible pluripotent states. Analyzing hundreds of hiPSCs derived from different individuals, we show the proportions of these pluripotent states vary considerably across lines. We discovered 13 gene network modules (GNMs) and 13 regulatory network modules (RNMs), which were highly correlated with each other suggesting that the coordinated co-accessibility of regulatory elements in the RNMs likely underlied the coordinated expression of genes in the GNMs. Epigenetic analyses revealed that regulatory networks underlying self-renewal and pluripotency have a surprising level of complexity. Genetic analyses identified thousands of regulatory variants that overlapped predicted transcription factor binding sites and were associated with chromatin accessibility in the hiPSCs. We show that the master regulator of pluripotency, the NANOG-OCT4 Complex, and its associated network were significantly enriched for regulatory variants with large effects, suggesting that they may play a role in the varying cellular proportions of pluripotency states between hiPSCs. Our work captures the coordinated activity of tens of thousands of regulatory elements in hiPSCs and bins these elements into discrete functionally characterized regulatory networks, shows that regulatory elements in pluripotency networks harbor variants with large effects, and provides a rich resource for future pluripotent stem cell research.
