## Supplemental Tables for "Analysis of regulatory network modules in hundreds of human stem cell lines reveals complex epigenetic and genetic factors contribute to pluripotency state differences between subpopulations": Table_S2.xlsx

### Sheet: Table_S2
iPSCORE ID	Subject ID	RNAseq UUID	iPSC_iPSCORE_ID	iPSC Clone Number	iPSC Passage	Properly Paired Reads	Estimated Formative Proportion
iPSCORE_55_1	1a3241a7-f60c-4b9a-a469-74833c36ebd3	01cccf19-7f07-47e1-8c4f-664f3e692bfe	iPSCORE_55_1_iPSC_C6_P13	6	13	30613868	0.187454
iPSCORE_3_4	9b3584b3-a27f-4be1-9a69-56f251e237bd	030f4660-f0d1-422e-a3b3-3f84332527fb	iPSCORE_3_4_iPSC_C2_P12	2	12	48054650	0.544725
iPSCORE_43_1	032f42b3-42da-4a6a-9b01-cdf540e1866c	06f712d1-213a-4552-b9ba-ad3ccea7b893	iPSCORE_43_1_iPSC_C5_P13	5	13	36888030	0.36251
iPSCORE_103_1	7ecf080d-4d17-4023-b024-85a5942d55fe	071ca248-bcb1-484d-bff2-3aefc84f8688	iPSCORE_103_1_iPSC_C4_P13	4	13	47223908	0.579856
iPSCORE_1_7	b846beb8-f53c-4b69-bd2e-901dc53ce8bb	075d22bf-232c-4b11-b327-d7422e7907ab	iPSCORE_1_7_iPSC_C3_P15	3	15	30849356	0.426817
iPSCORE_3_9	8dbd3466-e4dd-40a3-9c49-2e947a9bc113	076c5de8-b46f-4a1a-aa3a-ad91351eadc1	iPSCORE_3_9_iPSC_C2_P13	2	13	46828798	0
iPSCORE_112_1	993b2a06-29d5-45bb-acc6-baccc2bdda08	07d98604-c359-41dc-abad-202609e8f3fb	iPSCORE_112_1_iPSC_C4_P12	4	12	38960412	0.515512
iPSCORE_68_1	3c877e16-9fae-44d8-9e8c-7e221103858b	083eedd6-c1a9-4423-94e2-60ddf39db242	iPSCORE_68_1_iPSC_C2_P12	2	12	37660884	0.340052
iPSCORE_13_3	bd4643a6-9742-4a25-8029-a967cc2a84c7	08482623-c5b3-4acf-ba2d-ff94a8772127	iPSCORE_13_3_iPSC_C2_P14	2	14	37295286	0.881426
iPSCORE_3_6	fabb1fba-dea1-44a5-a9c2-e40b46011c7a	08d4ab09-9752-4285-9d0d-60530ebf8f45	iPSCORE_3_6_iPSC_C6_P13	6	13	44014170	0
iPSCORE_60_1	8dcd5c7f-fa13-4302-af2b-915c878e23e8	10b64344-0a53-43cc-94f2-3564e3ac8ee7	iPSCORE_60_1_iPSC_C2_P12	2	12	30675082	0.151645
iPSCORE_78_1	ed175850-c13a-4b33-947d-bd6e911000db	180a1096-66eb-4bc8-937a-117dc51af4bf	iPSCORE_78_1_iPSC_C6_P12	6	12	37672744	0.683569
iPSCORE_77_1	50d9dcf3-cbdd-436f-bbf8-fcbb920d23e0	1aa9a626-66b9-45cc-a7d3-7f40062f917d	iPSCORE_77_1_iPSC_C2_P12	2	12	44398766	0.740463
iPSCORE_18_2	d15cdce3-1f22-4224-8ae3-0ff1b878e111	1b445672-eb32-443d-92f2-f186ae09db8a	iPSCORE_18_2_iPSC_C5_P12	5	12	52345126	0.0867474
iPSCORE_84_1	168437ba-e29e-4439-a508-23d44075022e	1bb9f23d-e3fa-48f2-8c4e-129ff461403d	iPSCORE_84_1_iPSC_C1_P12	1	12	27739678	0.314335
iPSCORE_18_1	7df93333-f21c-4775-8679-c2518e05bce4	1c568951-4308-4270-b40a-0380bffe699c	iPSCORE_18_1_iPSC_C4_P12	4	12	33424212	0.247923
iPSCORE_5_2	f3f2192d-8d5a-4bc5-b113-e8909b5176e1	1c769c90-dafa-403e-8cc6-69406f664f88	iPSCORE_5_2_iPSC_C5_P13	5	13	41166716	0
iPSCORE_2_6	ae3637d4-493e-482e-bc48-6915e30ffb9c	1d040183-856b-4510-a6a2-9eef729bfc45	iPSCORE_2_6_iPSC_C1_P12	1	12	41108454	0.930605
iPSCORE_115_1	c3bb6245-5d1b-4dbc-8b16-b0ca47472e91	1d2d5dff-3445-444a-acd6-ce5c58ab0dbc	iPSCORE_115_1_iPSC_C1_P12	1	12	44242722	0.223626
iPSCORE_74_1	f80deca1-0641-4a52-86b5-7b01c227ba8a	1d343b2a-ee18-4738-b5d3-18cf3b73a4ec	iPSCORE_74_1_iPSC_C4_P12	4	12	38535046	0.261505
iPSCORE_1_5	a140d6d1-9fbf-4645-a083-b870bf2f0f67	1ed4d1c4-d6a1-495f-a711-6383d6454936	iPSCORE_1_5_iPSC_C6_P13	6	13	58630064	0.149017
iPSCORE_88_1	65ee0ab5-4a77-454f-9112-a2f245d63396	21f70c19-d892-497c-80d7-c882eb4a1c84	iPSCORE_88_1_iPSC_C5_P12	5	12	37258086	0.302716
iPSCORE_46_1	4bacc6e7-f7ae-4ce4-b65b-96482fd163fe	22d8492e-6461-432a-9c58-73d0da5cca20	iPSCORE_46_1_iPSC_C5_P12	5	12	54151552	0.386089
iPSCORE_13_4	a385666a-9318-47a1-8884-3a4cd2d897ef	24259405-4f4a-4769-9113-aec610bc31bd	iPSCORE_13_4_iPSC_C1_P13	1	13	41574250	0.287946
iPSCORE_5_1	11877e41-6c2d-44aa-8483-87955153e548	2683848c-3d50-4732-9308-c6535e9fd880	iPSCORE_5_1_iPSC_C3_P13	3	13	48617514	0
iPSCORE_3_5	b48d5663-b599-4d02-a70b-6bd12546041f	26f7236b-3334-494c-be8c-5b0ce3896423	iPSCORE_3_5_iPSC_C9_P15	9	15	42075410	0.285037
iPSCORE_4_4	74809453-1b01-40bb-9071-47a93de70c78	27b1494c-3ac4-4778-901c-03acd0ee8df5	iPSCORE_4_4_iPSC_C4_P13	4	13	44575092	0.558228
iPSCORE_20_1	b86c786d-f8d8-4e6b-9504-95f8f4c807e0	2a7635ca-c7f8-4af6-b94b-cef1eff7d85d	iPSCORE_20_1_iPSC_C6_P12	6	12	37084170	0.145715
iPSCORE_1_3	2f63f491-a9f2-4177-b2a1-c3d21ed9c247	2ac88937-6b3a-4cb4-84f2-71f57831535a	iPSCORE_1_3_iPSC_C5_P12	5	12	46277398	0.805415
iPSCORE_17_1	8c9ce6f6-06f6-4d70-885a-3c07d3ef8f91	2c2697a7-584f-4767-bc64-23a833648e81	iPSCORE_17_1_iPSC_C5_P12	5	12	45607876	0.836214
iPSCORE_6_4	44e11fbd-e240-45eb-82da-ca08cf26950d	2c2ff9ff-8464-432a-9de2-817ae7c5e838	iPSCORE_6_4_iPSC_C3_P12	3	12	46254708	0.657307
iPSCORE_82_1	8039c171-beb7-40bb-adc7-3d915a97ea25	2ebdb032-9c1b-4f38-b164-af5a39dd675d	iPSCORE_82_1_iPSC_C5_P12	5	12	37465860	0.301868
iPSCORE_11_4	201da1fb-3779-4344-af69-6e3bf1c58261	302eff2d-9979-47ab-8583-042358e069bd	iPSCORE_11_4_iPSC_C4_P12	4	12	39682376	0
iPSCORE_49_1	b318ad37-16e8-4c53-ba0a-0e8d6fdfbe89	3202f6eb-f06d-4cb2-82e4-ff43815d3907	iPSCORE_49_1_iPSC_C6_P12	6	12	38805960	0.512663
iPSCORE_1_12	3b6632a5-1006-45f8-9865-d38221294831	331f9a4a-7143-497b-a0fd-16863c82585a	iPSCORE_1_12_iPSC_C4_P13	4	13	40752598	0.26505
iPSCORE_4_2	4682919e-4283-4da6-8dc4-2f051889b661	33297052-9bcb-41c9-b101-6a00c7c00c8f	iPSCORE_4_2_iPSC_C5_P12	5	12	52312714	0.313693
iPSCORE_2_1	f772212a-cd98-40f9-bdcd-e75740c1f6be	349de0b8-ea4a-45eb-9631-8259b539f7b8	iPSCORE_2_1_iPSC_C4_P12	4	12	40446920	1
iPSCORE_91_1	680c1781-088b-4de0-86dc-00b21eff3cfc	34dac2a5-6042-4816-9139-619368b9e7aa	iPSCORE_91_1_iPSC_C1_P12	1	12	39721044	0.584898
iPSCORE_95_1	1135e184-4a2c-4660-8241-9216f5651fe0	36d16f69-733f-429c-b965-c2055637af9d	iPSCORE_95_1_iPSC_C3_P12	3	12	34348880	0.352461
iPSCORE_36_2	b237939c-f971-4434-94c8-96d1b8fe9199	36f0503d-d592-4ac3-b441-e1c226f446a1	iPSCORE_36_2_iPSC_C2_P12	2	12	34385992	0.334762
iPSCORE_2_11	5b8ca416-c75e-4341-b160-3b9be09f6ef5	38b6cc3f-5c22-4f32-ab1a-b8c1d9232799	iPSCORE_2_11_iPSC_C2_P12	2	12	55243620	0.393105
iPSCORE_90_1	72739241-3ddb-41ab-8438-150e20619de1	392fff5e-e4db-4533-b536-4b52bf21fc1e	iPSCORE_90_1_iPSC_C1_P12	1	12	41987068	0.35101
iPSCORE_57_1	ab7eefb9-f9e8-47e3-8f96-901a9adce788	39af634c-6908-48cf-996c-6e3a3fd8c1aa	iPSCORE_57_1_iPSC_C5_P12	5	12	39707028	0.134573
iPSCORE_14_1	2fdcaed0-53ec-419b-8779-6a826d8c10bb	39affbed-5f53-4792-8607-18240c83e667	iPSCORE_14_1_iPSC_C3_P12	3	12	28154084	0.917611
iPSCORE_50_1	75551a5c-4c65-475f-be23-0e73f8671dfd	39f423ff-e452-41c0-abc3-572f8ae4f3f7	iPSCORE_50_1_iPSC_C1_P12	1	12	29767222	0.973598
iPSCORE_13_1	f0173728-58cb-4d7d-b28d-02355b49b9ed	3a3a7a84-4c7d-4b61-a210-5e56eafde5d3	iPSCORE_13_1_iPSC_C5_P12	5	12	34855104	1
iPSCORE_42_1	9d988cb0-01b1-4d5d-bf4b-3fd3baf149a4	3a497df3-93ee-4b80-b4ea-9059e256cae9	iPSCORE_42_1_iPSC_C4_P13	4	13	60974120	0.243595
iPSCORE_19_3	5b35b6c2-5f67-48b5-9916-49152b404105	3b1d4ea6-0f3c-424e-92d2-f1ab394a84f8	iPSCORE_19_3_iPSC_C3_P12	3	12	48939446	0.117678
iPSCORE_8_3	56f0f073-725f-4cec-b8cb-db6ad0dc2ac0	3bf201fc-d713-43bc-bdfc-8e5fbfe22926	iPSCORE_8_3_iPSC_C4_P13	4	13	33860090	0
iPSCORE_6_2	6814c7bb-72dc-4760-bee5-dacdb499c255	3c0f13e6-6a33-4855-8caf-79c586d558aa	iPSCORE_6_2_iPSC_C5_P12	5	12	49435936	0.0919197
iPSCORE_56_1	cbde5865-572f-4cd9-af1e-0f8bb6e4a4b0	3df800f1-3d24-473d-8bb4-03c48b4d825d	iPSCORE_56_1_iPSC_C3_P12	3	12	35475352	0.236767
iPSCORE_109_1	ca59d6be-7978-4817-b54e-435674502b0d	3e439747-107e-41c2-9455-a28a20dcf5ce	iPSCORE_109_1_iPSC_C5_P12	5	12	35878280	0.202888
iPSCORE_11_2	ddae7efe-bbb8-48b5-a662-e3f16f3723b7	3ee073bb-ea49-4ca2-b6b6-b4a8a8041ff0	iPSCORE_11_2_iPSC_C4_P12	4	12	43904460	0.207289
iPSCORE_17_3	59ba8d64-a92b-4ae2-bcb4-847de2fdf1dd	3ee89a41-4662-4b06-94f6-33103b39c37b	iPSCORE_17_3_iPSC_C13_P12	13	12	48397074	0.694472
iPSCORE_3_7	3bc3e7ee-9130-4da5-b8f1-52d38bfc3c70	3fcd7e6b-e45d-40d1-af5e-15934c75cca0	iPSCORE_3_7_iPSC_C7_P14	7	14	33028438	0.872795
iPSCORE_97_1	68172f76-95a4-4582-8bb3-e2967315fd02	4035d07f-3a38-48fc-9227-b78aa5acc273	iPSCORE_97_1_iPSC_C4_P16	4	16	43571742	0.777731
iPSCORE_8_1	f0b9b314-5e83-4975-af42-54ee03bcc459	40584e9f-7f57-46b8-b006-dec1fe6cf9ea	iPSCORE_8_1_iPSC_C5_P14	5	14	23896556	0.486072
iPSCORE_2_9	f549b5fa-a6c0-49fb-8a07-dda4f72ff076	42b68828-6c5e-4004-ae2e-96e1a0f47391	iPSCORE_2_9_iPSC_C5_P12	5	12	51980936	0
iPSCORE_1_4	ced86967-63fe-4cf5-ad91-d57c0e991522	42beae13-e272-460e-bee8-d9c187a6acaf	iPSCORE_1_4_iPSC_C9_P13	9	13	49310430	0.621797
iPSCORE_70_1	cd6dc660-550f-4a19-b9f7-f1bc9c893ca8	4306d28e-a06e-447b-9b2f-26d074a72407	iPSCORE_70_1_iPSC_C6_P12	6	12	38983836	0.381491
iPSCORE_12_3	d6172ad1-6cf8-41af-a88e-26c43ebe2464	4436214a-6437-4a8f-b7c0-cb7299791d93	iPSCORE_12_3_iPSC_C3_P12	3	12	48989100	0.465271
iPSCORE_3_1	10479353-d46d-478d-86f0-c6be025de81b	45c8234a-0cf0-4706-8dde-5f0cb7c38f3d	iPSCORE_3_1_iPSC_C2_P16	2	16	46860540	0
iPSCORE_113_1	fdfddc05-516f-4408-83a3-731309a5bbb9	45cb15a2-bc46-46a9-afdb-9e6b64a777da	iPSCORE_113_1_iPSC_C4_P12	4	12	43730280	0.246983
iPSCORE_69_1	66d88423-3567-4c3e-82dc-eff030aea3ca	47c1ac45-f0b2-4bf1-b58d-841e2d0251aa	iPSCORE_69_1_iPSC_C1_P12	1	12	33867350	0.530636
iPSCORE_4_3	9409a6cc-0711-4583-9949-b679f66a823e	4a452ef5-8015-4467-85ad-35a8bb60599e	iPSCORE_4_3_iPSC_C1_P12	1	12	51250066	0
iPSCORE_4_1	214ad59b-7245-4ca7-bf42-84cc2e09bbbe	4cf357ab-813c-4c84-bb33-d4f6233781ed	iPSCORE_4_1_iPSC_C12_P12	12	12	29906648	0.549022
iPSCORE_12_2	aaf0f250-d1af-444f-941b-9d165e1bc2b6	4e780564-c504-4860-9e24-6b7791007afb	iPSCORE_12_2_iPSC_C1_P12	1	12	53111408	0.228303
iPSCORE_18_3	5482a5d3-6f16-483b-9c14-ca2f838d6af9	4ebf16ec-bcdb-47f3-aefe-5e14cd1735d5	iPSCORE_18_3_iPSC_C3_P12	3	12	49171334	0
iPSCORE_21_3	cfd3b543-2da8-4262-ae36-7ee27c0b5c6b	4f52890b-813b-4d21-95ba-87184b123fc9	iPSCORE_21_3_iPSC_C4_P13	4	13	65742410	0.634057
iPSCORE_86_1	27d69b74-d193-448c-91ac-2b7fb07a49ac	5093c812-a4da-47d2-a61e-cc4bb7609c4c	iPSCORE_86_1_iPSC_C5_P12	5	12	34422508	0
iPSCORE_35_1	b758cdf2-7e17-4e77-a699-3552fd8c8087	51ada403-952c-43c1-b0ec-12052cb4e747	iPSCORE_35_1_iPSC_C6_P12	6	12	37547010	0.10507
iPSCORE_5_3	d6646110-a6f3-4176-bf1a-92a51ed6f4bc	53d73080-748e-43d0-acef-f366a20074b5	iPSCORE_5_3_iPSC_C3_P13	3	13	36553620	0.590454
iPSCORE_7_5	b627f1ba-fef9-415f-b251-91a59bb782d3	5738ea33-c3e8-470e-bd32-f048a318cc3d	iPSCORE_7_5_iPSC_C9_P12	9	12	38434856	0.123038
iPSCORE_93_1	efe5abc5-9197-495b-853c-2844a14e4149	574442f2-baca-4800-ad09-fed27ea4bd87	iPSCORE_93_1_iPSC_C1_P12	1	12	42976388	0.0188097
iPSCORE_51_1	03235361-4310-4737-ac0b-4ce92d99fbf3	57b55594-4576-410c-98f4-958d48e0959f	iPSCORE_51_1_iPSC_C4_P12	4	12	47199702	0.540396
iPSCORE_85_1	f7e918d9-f19c-4a3d-b3f7-b53b072f88bb	57c37aff-2224-4314-a337-454fb82ef47b	iPSCORE_85_1_iPSC_C6_P12	6	12	43082974	0
iPSCORE_45_1	7e0aaae1-886a-4f4a-8abe-b91fc9c730f5	57ee2724-6eab-4208-a6c2-9d7aff1990c6	iPSCORE_45_1_iPSC_C3_P12	3	12	26080258	0.262801
iPSCORE_75_1	28114ea7-018a-47bb-af34-32bcfbf1a233	596ba552-15df-4cda-87c4-6cb161cbb88e	iPSCORE_75_1_iPSC_C3_P12	3	12	34456816	0.666114
iPSCORE_2_5	2a81d225-42f6-43cf-904a-be64bf3fd2d7	59fc050c-55a4-45ab-abd6-77ed5b9a0035	iPSCORE_2_5_iPSC_C7_P14	7	14	39554522	0
iPSCORE_30_1	fbabd331-fc4f-47de-b4d0-a9ee5434fa5b	5a8e70b6-e13b-4e95-b761-754706dd5985	iPSCORE_30_1_iPSC_C3_P13	3	13	52662912	0.295812
iPSCORE_27_2	659c5acf-5cae-4bfe-8c9f-dff532a69e88	5cefe64c-aac4-4d85-b104-16a627b318af	iPSCORE_27_2_iPSC_C4_P14	4	14	42226124	0.895005
iPSCORE_101_1	92516175-d525-442e-bd5a-816a1962d37d	5d21646b-b4c9-42a9-85b5-fd82610f8e18	iPSCORE_101_1_iPSC_C3_P12	3	12	36721464	0.730591
iPSCORE_39_1	56985981-366b-4b13-b7b2-b66679d91462	5d337abb-234b-45b8-a4a5-e077a15861e6	iPSCORE_39_1_iPSC_C2_P12	2	12	33869452	0.499326
iPSCORE_116_1	03346cae-a4f3-4481-92ff-d76db0c82468	5d8bc45a-375d-4112-a02a-ad857279b12a	iPSCORE_116_1_iPSC_C2_P12	2	12	43205432	0
iPSCORE_1_13	4dea55b7-22ec-4274-9813-81eaa4f382e0	604dadab-77cb-4b3b-8978-779d26fde054	iPSCORE_1_13_iPSC_C5_P12	5	12	24034092	0.144958
iPSCORE_59_1	725e0255-424c-44da-86c9-bc0bc14a21a8	61042586-271d-46a8-a913-9e83d02e7e96	iPSCORE_59_1_iPSC_C5_P13	5	13	62132514	0.141807
iPSCORE_21_2	f378e99d-b59e-43a6-ae60-5b2b180209c3	629211b6-49d7-4024-879c-3ac5bc86f9d9	iPSCORE_21_2_iPSC_C1_P13	1	13	45007138	0.0471636
iPSCORE_62_1	76db32e7-8830-4346-b3ee-ad0395cba242	62e0b886-9d74-4ad3-8d1f-826737e4ab67	iPSCORE_62_1_iPSC_C3_P12	3	12	38000432	0.362724
iPSCORE_7_3	7efe2fbe-251e-4c1a-9616-438a26f42a5d	63009c48-42ba-48f5-a9f3-a721edd0343e	iPSCORE_7_3_iPSC_C3_P12	3	12	41611206	0
iPSCORE_10_4	49e6ade9-4681-4533-9665-39362a71f43a	6433b573-96a0-4e96-9c7e-551e01ed9eac	iPSCORE_10_4_iPSC_C3_P13	3	13	40174236	0
iPSCORE_38_2	750ff979-f5d5-4e3f-aac9-dad97ad8e948	6464ae46-c052-48c1-8b7b-35bf9951dd68	iPSCORE_38_2_iPSC_C5_P12	5	12	43075936	0.123557
iPSCORE_14_3	46f471f8-8860-428a-8880-74e0fe670b17	648bc553-4cd5-4941-8c1b-16cd689514d7	iPSCORE_14_3_iPSC_C2_P12	2	12	35450298	0.56987
iPSCORE_1_9	2f43517b-1227-4943-86ba-54bea64723e3	64c4f67d-6918-45ac-87ff-d99d300875a3	iPSCORE_1_9_iPSC_C3_P13	3	13	32512964	0.140348
iPSCORE_47_1	81c939c5-2749-4377-9697-8afe3c4cf7c4	65e791fd-4ea8-49de-87d1-0aecfd98757f	iPSCORE_47_1_iPSC_C5_P14	5	14	42144704	0.942906
iPSCORE_25_1	508fb6c5-c9d5-4881-9638-cd4bd04d822f	678225d0-6c79-48e9-a4c2-c76395243a85	iPSCORE_25_1_iPSC_C6_P12	6	12	40733178	0.547184
iPSCORE_2_4	bd04a8cc-5d63-45bc-a2cc-91b0c7cb6e01	683d39a0-cc9d-4e6b-8778-f7bb98101a94	iPSCORE_2_4_iPSC_C2_P13	2	13	64411304	0.770493
iPSCORE_64_1	032adc29-28f9-45dd-8b8a-563c3170680b	692258ab-1c8b-4a29-92b6-a46acc1cfe1c	iPSCORE_64_1_iPSC_C6_P13	6	13	42184152	0.780906
iPSCORE_3_8	a69570c6-8972-4397-8635-63beace6672c	6a5edde2-492a-49c9-978a-27c9bc889827	iPSCORE_3_8_iPSC_C6_P12	6	12	43939630	0
iPSCORE_108_1	cf2564c4-c49c-462f-8687-50998ab0db54	6b634774-ccd6-48bf-8395-ae78a7bd6d2b	iPSCORE_108_1_iPSC_C3_P12	3	12	39591936	0.315024
iPSCORE_120_1	90e8222f-2a97-4a3c-9517-fbd7626122fd	6bd80a9b-7a38-4c53-bfa2-384168b6e6e7	iPSCORE_120_1_iPSC_C4_P12	4	12	36846026	0.396862
iPSCORE_98_1	af5ba1a2-837e-42e6-9afa-16207886c776	6c4c8bae-462c-4893-9a80-348f4d17ebb2	iPSCORE_98_1_iPSC_C1_P12	1	12	45899232	0.290892
iPSCORE_104_1	5f5c5255-f41b-46eb-a9bd-7130515e3efc	6cf2892e-eb27-4709-afa5-9ff985a976a4	iPSCORE_104_1_iPSC_C1_P13	1	13	62129744	0
iPSCORE_23_2	c9ef3edb-1bb1-4233-a6be-4efd897ac110	6eb5a86a-5fe6-4001-9983-6bfc11323cee	iPSCORE_23_2_iPSC_C11_P13	11	13	50731248	0.574515
iPSCORE_118_1	24b6d716-c623-4c33-bc31-f1a40452e9fc	6f12deaa-1c2e-4fc8-b28c-1be8dc6abe1f	iPSCORE_118_1_iPSC_C11_P12	11	12	29165064	0.630655
iPSCORE_2_7	6a784dd7-9c48-4841-93f9-930b9de49cc4	70a36144-e2ae-4fa2-a1e2-6eb972fc96d2	iPSCORE_2_7_iPSC_C3_P12	3	12	54785090	0.799351
iPSCORE_66_1	135171af-3876-4422-a7f9-3d37d6fd67bf	722ba12d-f370-442c-bc32-4d9cfca4194a	iPSCORE_66_1_iPSC_C2_P13	2	13	48407388	0.412539
iPSCORE_22_1	1a8bce86-bd08-4d39-9e63-9448e6326f29	733a8234-30f0-4962-9d21-1f42b5978a8d	iPSCORE_22_1_iPSC_C1_P12	1	12	39905908	0
iPSCORE_15_2	88338579-5e7e-4de7-a3cc-bf2eb308aa9f	75bdd9dc-decf-4687-816a-1f4f142df2e6	iPSCORE_15_2_iPSC_C2_P12	2	12	50412074	0.513084
iPSCORE_105_1	a314e30d-7fb4-4f68-860f-1ac1f3bdac07	780aad74-6077-4b12-ba10-412c180ade40	iPSCORE_105_1_iPSC_C3_P12	3	12	32151980	0.640163
iPSCORE_19_2	4f2a904d-793c-4db7-b1da-39d1aaeb1d01	7a54cb66-8dc1-4f3e-9061-a593a8071b20	iPSCORE_19_2_iPSC_C7_P12	7	12	46016510	0.48524
iPSCORE_106_1	dc7b36c7-6492-4585-a072-10894fac10a0	7ae2a15b-6c44-40ba-a943-b8322d9c74dc	iPSCORE_106_1_iPSC_C2_P12	2	12	44926780	0.694471
iPSCORE_83_1	bfd08f92-7030-4c34-849d-0187c8e88c74	7b1b3475-ee79-4cc5-91ca-8b675322d0e4	iPSCORE_83_1_iPSC_C6_P12	6	12	33754330	0.403852
iPSCORE_10_3	639f158b-0cf7-47a2-bbd7-7599437df15c	7b8b150f-2438-433b-9b63-651510616e4f	iPSCORE_10_3_iPSC_C6_P13	6	13	49895714	0.109628
iPSCORE_11_1	b7af5d94-4b4a-4130-94ee-fc1f23c5824a	7c9a31a7-2da7-41a8-8a40-7dc0bef1f1d7	iPSCORE_11_1_iPSC_C2_P12	2	12	48697348	0
iPSCORE_100_1	35bdd022-52cd-43e0-a658-3ea802787462	81c853db-87f9-40bb-a372-148bb63c23eb	iPSCORE_100_1_iPSC_C1_P12	1	12	36352776	0.30255
iPSCORE_80_1	0c6ef005-c904-49f1-9308-8169046c0fa2	843775ea-87a8-4229-9028-4a001bc3803d	iPSCORE_80_1_iPSC_C1_P12	1	12	41619302	0.698556
iPSCORE_2_8	de9c74e8-d399-465e-92cd-904a0e323bca	843f5dd5-ec6b-496c-ae29-b4bc6c387280	iPSCORE_2_8_iPSC_C3_P13	3	13	38558804	0.233404
iPSCORE_34_1	0ad8c77c-4d4b-4bac-9f16-99c2ab84ee81	84aa825c-d6da-48e0-ad5f-344c2b18a78c	iPSCORE_34_1_iPSC_C6_P12	6	12	41859478	0.828388
iPSCORE_110_1	e3c5435b-935b-45a3-847a-fd754cbc7b90	85b0f6b6-2e60-4429-bf74-4aee87b63288	iPSCORE_110_1_iPSC_C6_P12	6	12	41355100	0.304309
iPSCORE_22_2	ecc872f3-1dab-4076-a08b-f186d17805b7	8610e32d-0d99-47a5-b220-31f3b6a7a3f1	iPSCORE_22_2_iPSC_C5_P12	5	12	71143318	0.275166
iPSCORE_36_1	efca8806-7485-46db-bc59-6775a71eb81c	8695faa4-e4ac-45f1-a78b-9afc2401c9b4	iPSCORE_36_1_iPSC_C1_P12	1	12	46823224	0.257478
iPSCORE_21_1	3e2e847a-c384-459a-b6ef-43d18d2af12d	8970cb51-6233-40f2-badb-e232d560d8ed	iPSCORE_21_1_iPSC_C6_P13	6	13	34278166	0.872889
iPSCORE_61_1	79796c20-0549-48b5-b97e-ee8e80e0e193	8ba7a411-00c8-4b76-859a-6adc73b4eeca	iPSCORE_61_1_iPSC_C1_P12	1	12	36275378	0.732276
iPSCORE_28_2	40862b64-d0c1-451c-8c63-1d577665626a	8c451c9e-81bf-434e-ac8f-24334ce329fc	iPSCORE_28_2_iPSC_C2_P12	2	12	41970560	0
iPSCORE_31_1	0bf3da28-3985-4c34-8197-5816fd73b588	8f73bb61-025e-4cc7-bdf0-7526a631d639	iPSCORE_31_1_iPSC_C5_P20	5	20	45476176	0.699549
iPSCORE_24_1	c09c3de5-4244-404b-ae38-be65b86a48bd	90713558-7ff2-4216-ad9e-199841c8f6b1	iPSCORE_24_1_iPSC_C4_P12	4	12	34147046	0.186939
iPSCORE_13_2	5595871f-2997-41d2-b749-6ad518e89bd4	9135588e-9a8e-4b15-b605-13e7ebd485bf	iPSCORE_13_2_iPSC_C4_P13	4	13	47780880	0.859105
iPSCORE_14_2	24a05048-39b7-4e5a-b4cc-2543d4186748	94587d95-52a5-4618-8b7d-43aee48a3120	iPSCORE_14_2_iPSC_C5_P12	5	12	44385122	0.689574
iPSCORE_67_1	c72fc475-80f0-4fe3-b306-acebd17f3bdb	950b5be9-77e8-46f5-a562-85bb1fbf35a9	iPSCORE_67_1_iPSC_C5_P12	5	12	37671896	0.0833357
iPSCORE_107_1	a77d48d0-a1a9-4f2c-ae14-ed6a952163bc	9760169c-96da-4ed0-9f6c-a8910b71ff1c	iPSCORE_107_1_iPSC_C2_P12	2	12	29900898	0
iPSCORE_6_5	9ab06fba-a1bb-4736-930e-15ede9f493c7	9adabd87-c001-4cb6-94b0-a2cd07691b73	iPSCORE_6_5_iPSC_C1_P12	1	12	44053970	0.607948
iPSCORE_10_2	f8d3cea0-5f3f-4298-b4a9-145571ba840e	9b7e0e0e-1ccd-4fc3-a06c-977522c5d6c8	iPSCORE_10_2_iPSC_C2_P13	2	13	57912978	0.395871
iPSCORE_28_1	bd41b7ee-bc24-40a9-99ab-483b2dbf95ae	9b9dd211-1fa2-4597-babf-1dfe7b434cab	iPSCORE_28_1_iPSC_C5_P13	5	13	34055704	0.441715
iPSCORE_65_1	3006e6ad-d831-474c-acbe-61ee4da37180	9bd5cffa-bffe-4708-ba9f-6727ff300de7	iPSCORE_65_1_iPSC_C5_P13	5	13	42989522	0.408275
iPSCORE_87_1	10571d4e-c0e9-474b-80b6-75c59ebd1942	9c9a5b94-60b2-4fa2-988b-60be7c7b1a25	iPSCORE_87_1_iPSC_C6_P12	6	12	44719130	0.0178817
iPSCORE_119_1	7b9ab90a-4836-4d23-856a-8213b97e05ee	9cf76144-f3fc-464b-a4aa-8b716fe3ee39	iPSCORE_119_1_iPSC_C4_P12	4	12	46197540	0
iPSCORE_8_2	eb1309e6-5567-437b-82d7-549c1c8d5493	9dea3b37-fc47-42f1-a7bc-1af671af5693	iPSCORE_8_2_iPSC_C6_P13	6	13	49558390	0.321485
iPSCORE_2_3	e932e556-59a6-4f70-9b4c-ef5f69dac3ce	9e5035d3-9ced-4b81-b77b-87d6aaf2631d	iPSCORE_2_3_iPSC_C5_P13	5	13	38450912	0.624729
iPSCORE_17_2	1c858ef3-c305-4c6e-a3ac-594e9b9b98b2	9f60b1fa-aacc-40b9-b1ed-32ffc9cc8853	iPSCORE_17_2_iPSC_C2_P12	2	12	43266048	0
iPSCORE_6_1	ac14fb34-0c8b-4264-9f93-5ce47c071a66	9f7b4aa4-f7b3-4ba6-b3e6-75c24617d949	iPSCORE_6_1_iPSC_C2_P12	2	12	48037792	0.864055
iPSCORE_1_2	5d86bbdd-4854-449f-b99d-0d04d0ce4ee8	a0f3cb0e-8712-476c-8560-346c98044b19	iPSCORE_1_2_iPSC_C3_P12	3	12	41790486	0.875559
iPSCORE_7_4	861b37d9-64e6-4d19-8e91-96401b18a9a4	a274d4f9-321f-4822-a0fa-df8621fd3662	iPSCORE_7_4_iPSC_C6_P12	6	12	24640216	0.608956
iPSCORE_26_2	57509a24-7c80-4ad6-ba31-3cd930a3f39d	a583055b-f58f-458f-aca0-8f4d63b921c1	iPSCORE_26_2_iPSC_C22_P12	22	12	41681950	0
iPSCORE_19_1	fc1dff0a-6a95-42fe-9dc4-362e27330bf9	a5e94c4c-e950-4889-b10b-6be8e8311f0e	iPSCORE_19_1_iPSC_C4_P13	4	13	47009288	0.0875614
iPSCORE_22_3	1ad9d96c-47dc-4c03-85b7-39e31a2b0550	a7596fd8-9197-4e76-a26b-e76bc7c8ff6a	iPSCORE_22_3_iPSC_C2_P12	2	12	42161634	0.854456
iPSCORE_33_2	c3c65323-ace2-4f32-8595-7434edac5d28	a7ae77bf-dac8-47c4-a2b0-866ce927bc30	iPSCORE_33_2_iPSC_C4_P12	4	12	38452670	0.0986141
iPSCORE_24_2	060066b8-6fc6-4b00-b7c4-ae195f646f5e	a7bd3a9d-ec37-4ed9-829f-8a45ca5bd1de	iPSCORE_24_2_iPSC_C4_P12	4	12	35386174	0
iPSCORE_15_3	17e14381-d098-400d-a4c8-9e635a55293a	aa6b223d-e444-44c4-8f7e-5a9f245a85a3	iPSCORE_15_3_iPSC_C3_P12	3	12	35188600	0.536789
iPSCORE_15_1	ed143b7b-3236-415d-b8a2-bed63489f372	b15e37fc-4290-4734-86f9-067ea4482419	iPSCORE_15_1_iPSC_C6_P12	6	12	35234212	0.735516
iPSCORE_52_1	8ffc7548-9ba1-468b-a4bc-be413cfa6981	b1da93c2-f504-404e-9638-8d032f205a65	iPSCORE_52_1_iPSC_C1_P16	1	16	42799540	0.219829
iPSCORE_34_2	cbd7702e-5a52-474b-a9da-3fb154a5d31f	b2752f67-e17e-41c3-b1ee-99b3349ab3e2	iPSCORE_34_2_iPSC_C4_P12	4	12	38343588	0.387525
iPSCORE_38_1	ade65a1b-a91b-4b66-b3b0-2f3b0f567ec7	b3b71361-8586-4f72-a5d4-c47042524397	iPSCORE_38_1_iPSC_C2_P15	2	15	47615532	0
iPSCORE_9_4	4d7c824b-1b6b-40d7-a48f-f0635aebc459	b3cc2866-5e83-4532-a19a-7e8fbf206f1c	iPSCORE_9_4_iPSC_C3_P13	3	13	42687898	1
iPSCORE_30_2	b9e30469-13ad-4792-878a-889cd6480f91	b5d28005-2bde-4b60-8075-2c150c448684	iPSCORE_30_2_iPSC_C5_P13	5	13	53268136	0.396556
iPSCORE_3_3	1593705e-30b4-4a9b-82a3-d5022a6dd6c1	b6aa2c1b-f963-4365-b48a-3e8a56a60cf2	iPSCORE_3_3_iPSC_C2_P15	2	15	26115688	0.0120234
iPSCORE_1_14	e562a8bc-cc91-46fe-ba2f-aa8ab62fefe9	b745d782-a8cc-45b1-849a-47e39f28e361	iPSCORE_1_14_iPSC_C1_P12	1	12	45699892	0.917557
iPSCORE_4_5	e6c010c7-dffa-40ba-86ca-355507b47e86	b76fdddf-8a62-43ca-9762-d0922a36eba1	iPSCORE_4_5_iPSC_C4_P14	4	14	36496470	0.517557
iPSCORE_31_2	55396f13-62ff-44de-833b-05fde4ad97c6	b791b90d-d89a-4813-8f42-396e5381ee23	iPSCORE_31_2_iPSC_C1_P20	1	20	44203936	0.473247
iPSCORE_76_1	afb3bd48-5891-41e0-af00-4f8c7db057af	b85466fb-4e26-4201-b202-b6194b3d5428	iPSCORE_76_1_iPSC_C3_P12	3	12	36076232	0.697229
iPSCORE_72_1	bd126642-2257-4857-b3da-b72305e5c095	bbaca0d0-1041-47d5-8c90-00585049cdcc	iPSCORE_72_1_iPSC_C3_P12	3	12	39752888	0.494199
iPSCORE_20_2	26a78ad0-744c-4399-853f-4fd0fd2b7c14	bea6f6af-2fd4-4ba5-8dee-28ba44b998dd	iPSCORE_20_2_iPSC_C2_P12	2	12	46372878	0
iPSCORE_41_2	52bea4e8-baff-49b0-9ab0-fee9b9c527aa	bf2f9e3e-b786-4b40-83e5-51d9b32915bd	iPSCORE_41_2_iPSC_C6_P12	6	12	46394526	0.222465
iPSCORE_25_2	1dd9eacc-e3d3-4d60-9dcb-60a17808cde9	c1c0ed22-b777-4799-826b-a610ad98cdf5	iPSCORE_25_2_iPSC_C9_P12	9	12	50335194	0.451783
iPSCORE_117_1	ce67e934-e752-4d69-b212-007c655a7590	c29ee90a-9cc0-4552-9f76-5d00f9ed0335	iPSCORE_117_1_iPSC_C3_P12	3	12	39895504	0.0694746
iPSCORE_32_1	c016ea11-e4c9-4c06-9a1a-62226198be42	c364268a-50e8-470d-b9dd-d812f938237b	iPSCORE_32_1_iPSC_C3_P12	3	12	32206586	0.500068
iPSCORE_114_1	df0c32e3-d5f4-4b46-90e0-7eeb8d014c96	c5549860-1ab9-475e-ab92-192bf26a98bb	iPSCORE_114_1_iPSC_C2_P16	2	16	39718494	0.78901
iPSCORE_16_1	97f20ecc-a17b-4d10-b689-908f5b9f3ddc	c5bc184d-3853-4cf4-92fd-bd561704154a	iPSCORE_16_1_iPSC_C1_P13	1	13	45286024	0
iPSCORE_11_3	bfee9a02-5ec3-4e11-a8e2-ebd47623caa0	c5cc2f3d-6356-45ef-b840-efc50c3ebda9	iPSCORE_11_3_iPSC_C5_P12	5	12	52006172	0
iPSCORE_63_1	749a66fb-0d16-44fa-b263-cc4e260c5fd6	c7b2c243-e287-402e-b83b-91805c14d42b	iPSCORE_63_1_iPSC_C2_P12	2	12	26299370	0.364715
iPSCORE_53_1	d4073658-c7fe-4f53-9e80-b95121a65475	c8a781f8-7857-4522-a92e-3c7fbb4acb22	iPSCORE_53_1_iPSC_C5_P12	5	12	32348986	0.0350318
iPSCORE_44_1	59e0a3fd-3a78-4af5-b300-bd6f9d4f440f	c93519aa-0532-462b-9685-b150e32782e9	iPSCORE_44_1_iPSC_C12_P15	12	15	36092520	0.779367
iPSCORE_9_1	5bdb8207-56ec-4f2e-add3-3ce3fbd4b1e0	c9c94190-3d6a-45a7-a7aa-f6dc68d1bf5a	iPSCORE_9_1_iPSC_C6_P13	6	13	48966566	0.397064
iPSCORE_32_2	9603be9a-f146-4fc5-bf36-c84fac189b0a	cae1d7e8-1d7a-4d67-b924-2686d7de3985	iPSCORE_32_2_iPSC_C2_P13	2	13	33785110	0.34332
iPSCORE_92_1	0c24b869-9532-40cb-ad97-f579d1b1fa8e	cbd758ec-5d03-4d98-9d89-a458b6a3c9f5	iPSCORE_92_1_iPSC_C6_P12	6	12	36373582	0
iPSCORE_9_2	21f44f41-69ee-427c-933b-a0afdc16a0bf	ce1926ab-0eec-49a6-9675-94562566fa94	iPSCORE_9_2_iPSC_C1_P13	1	13	41320682	0
iPSCORE_58_1	36e99817-83e7-4dba-8e15-61f1184ab62d	cef2afa5-e5e4-4d39-9f27-89d6b11f3809	iPSCORE_58_1_iPSC_C6_P12	6	12	36495162	0.717937
iPSCORE_89_1	b2928637-66bc-4fb4-806a-7ddcb26af360	cf2babd7-78ca-481c-8f2b-70bab84ab4fd	iPSCORE_89_1_iPSC_C3_P12	3	12	33725682	0.371031
iPSCORE_37_2	86f9d6b6-f59d-472c-b53c-cf9c1cb59f37	cf74a670-d59d-4a6c-90f0-1f8ed8deaa96	iPSCORE_37_2_iPSC_C5_P12	5	12	47561794	0.792757
iPSCORE_1_1	eb79f47b-d933-4144-8d61-83104493418e	d18dd46c-c975-4867-bc47-64130de7490e	iPSCORE_1_1_iPSC_C3_P14	3	14	42582752	0.286363
iPSCORE_3_2	21681dd8-da3c-47c9-904c-3b8a91b2c3eb	d307baca-b3cb-4301-b74b-c9384f298206	iPSCORE_3_2_iPSC_C11_P16	11	16	45123120	0
iPSCORE_40_1	d9d7a468-c215-4aee-98ad-554509fe6b86	d875dea5-f8dc-43a0-9037-0377a8df7f88	iPSCORE_40_1_iPSC_C6_P12	6	12	30256132	0.677717
iPSCORE_102_1	11c5e9cc-f702-4c47-91fd-201346ab5a3c	d91ebed3-ec40-4349-8428-8a4eb1f938ff	iPSCORE_102_1_iPSC_C1_P12	1	12	37005668	0.328333
iPSCORE_81_1	62d833a3-87c8-40a2-8261-d172f4c0e7fe	da8f954a-b6f9-4333-a5d5-68183c90caaa	iPSCORE_81_1_iPSC_C3_P13	3	13	48327894	0.83642
iPSCORE_99_1	416e2905-329b-44ed-bb02-8a3b1ed6847e	dad848aa-9b8e-4345-8ec2-f484dea158fc	iPSCORE_99_1_iPSC_C4_P12	4	12	32414056	0.0146579
iPSCORE_73_1	10f10a94-511f-4538-9c0c-cbe5fdb14b6c	db7f93a1-760d-440d-9428-8572dc95a9e3	iPSCORE_73_1_iPSC_C5_P12	5	12	34552588	0.451697
iPSCORE_27_1	57da1c1f-303e-44db-9111-0f071ecda263	ddd51b49-3542-4bb6-ab6f-1ca3e2293258	iPSCORE_27_1_iPSC_C3_P13	3	13	44850540	0.532791
iPSCORE_37_1	6f354cf7-0cb9-4351-b619-d111936d0b25	df064201-cd1b-4dc6-a79a-3963664ead67	iPSCORE_37_1_iPSC_C3_P12	3	12	45096096	0.512307
iPSCORE_2_10	1e5b7098-f522-4a55-a698-2b6057844ab6	df367b03-0754-4ef0-a42d-881ed32466d1	iPSCORE_2_10_iPSC_C1_P13	1	13	39987018	0.269114
iPSCORE_54_1	000a5dcf-764a-4f69-ab1c-5950cec4bbbe	e1085c43-0dea-46e3-ae69-5ca68721723c	iPSCORE_54_1_iPSC_C3_P12	3	12	43871362	0.686687
iPSCORE_1_10	5eefb852-e78f-4acb-b19e-5220cf41693a	e19f4f11-1cb5-4a77-b8a0-927a6534cea3	iPSCORE_1_10_iPSC_C1_P12	1	12	30693098	0.997408
iPSCORE_29_1	42e4583a-b1bc-4cc3-85d7-68662433b345	e1d7ec3b-850d-4f51-9677-5669a5a80a07	iPSCORE_29_1_iPSC_C4_P12	4	12	38991898	0.291318
iPSCORE_41_1	75ee0c91-af66-46e4-b5d0-90817e6c763f	e2ad0117-4099-4745-8f1d-53c5f52cfd48	iPSCORE_41_1_iPSC_C1_P14	1	14	37921334	1
iPSCORE_1_8	6740411e-0edd-4097-9880-dbcdceb087ea	e437b3b4-3fb1-402c-9643-ca628a15d42f	iPSCORE_1_8_iPSC_C2_P12	2	12	45485396	1
iPSCORE_23_1	aba0a11f-4855-45dc-bc04-5fc43fd6c7de	e7064b85-64ab-4986-a77f-fa9547f46a32	iPSCORE_23_1_iPSC_C1_P13	1	13	32568608	0.507721
iPSCORE_71_1	60bd2a54-fecd-4c6e-8442-b13f66d869a6	e9e30d48-9b21-4ac0-9a67-157da96f679a	iPSCORE_71_1_iPSC_C6_P12	6	12	35971834	0.721829
iPSCORE_1_11	8cc554f2-a5d2-4b44-94e8-0dfe3e300734	ea624d9e-0f73-4406-ab19-462b3fe23d24	iPSCORE_1_11_iPSC_C2_P14	2	14	37324140	0.888276
iPSCORE_2_2	83dacb11-4180-4807-b099-05fd1561a722	eb81d0ea-7263-4459-bb83-3de9894c60b2	iPSCORE_2_2_iPSC_C7_P13	7	13	49141640	0.500471
iPSCORE_16_2	1efcbc5a-723d-4d7d-90d7-82a3f231c5fa	eb9cd395-ccf7-4b0c-a9cd-b48129992972	iPSCORE_16_2_iPSC_C2_P13	2	13	51226028	0
iPSCORE_7_2	9e7013ce-054f-46ae-bc49-4abe5d53d88a	ed19cfba-c290-486c-b1e0-c8dc28e8926d	iPSCORE_7_2_iPSC_C2_P12	2	12	45418416	0.0115599
iPSCORE_96_1	e126c62a-cd3d-4ce3-b632-da7fb7bd9e4a	ee72638c-907d-4171-a4a9-63a1381383c4	iPSCORE_96_1_iPSC_C5_P12	5	12	35392220	0.58974
iPSCORE_5_5	05ad5e28-e51f-4fa2-8b8f-ff561125c549	f11f7316-7b87-4728-af47-caecb170c7e2	iPSCORE_5_5_iPSC_C3_P13	3	13	46204790	0
iPSCORE_5_4	336ef507-cbf3-4f5b-b12a-3e1c99008866	f19e1262-4aea-4573-bca9-b3e6c64b3926	iPSCORE_5_4_iPSC_C6_P13	6	13	59053384	0.0650996
iPSCORE_7_1	2756c53f-5446-4d96-b44b-1efbfda4dbf2	f23055fd-5450-4806-a531-de5ef7939d60	iPSCORE_7_1_iPSC_C1_P12	1	12	33774444	0.674853
iPSCORE_1_6	89dfb325-b613-4d76-a45f-945d21e170aa	f2bd06de-4499-46ac-9fb3-f698425d53d5	iPSCORE_1_6_iPSC_C5_P12	5	12	43898108	1
iPSCORE_79_1	7cf9e7b2-28a3-4b42-812b-929516fbce4a	f2c021f0-9d81-4c46-b20f-cef41247fe78	iPSCORE_79_1_iPSC_C5_P12	5	12	38380554	0.395785
iPSCORE_35_2	b3a63106-e4c7-4eea-8db6-513ff90a036c	f356c2f9-d9d7-4a2e-99f9-1b8b5a6f4154	iPSCORE_35_2_iPSC_C3_P12	3	12	40828120	0
iPSCORE_9_3	17911abe-0893-4919-b45e-5df3d3fe63c8	f3c8b304-8c35-4cff-8b8a-5f5cebd5aa1d	iPSCORE_9_3_iPSC_C2_P14	2	14	34062890	0.588833
iPSCORE_12_4	0c0a6edd-427f-4882-acfd-d21456416649	f41568ae-8f0a-4ae5-b45e-c6dde74de351	iPSCORE_12_4_iPSC_C4_P12	4	12	35343764	0.655408
iPSCORE_12_1	6416d8a3-4027-4ebb-ad29-64edabaa7bbb	f70fedfb-6638-4b7b-bf33-f9fb3e75d4fc	iPSCORE_12_1_iPSC_C2_P12	2	12	39808966	0
iPSCORE_39_2	51a148a3-e5ec-4957-9142-3476f8626f54	f9f06a31-e013-4186-9a80-921defb257a8	iPSCORE_39_2_iPSC_C7_P13	7	13	40250222	0.506508
iPSCORE_20_3	64c58f58-a121-413d-8257-294b229dd4c0	fc80e472-bfb6-4682-a8b1-94f3f387aa0b	iPSCORE_20_3_iPSC_C3_P12	3	12	29595700	0.25764
iPSCORE_33_1	633732d4-9300-44a8-8f20-f3e956e57819	fe1eacb8-70c8-45a8-a7cf-28b9c3e1f67e	iPSCORE_33_1_iPSC_C1_P12	1	12	46684780	0.219748
iPSCORE_94_1	bb3eeb0c-a38c-4d4a-81a6-21b51515b126	fe28f4e3-e296-487e-9d37-f74ef7b64782	iPSCORE_94_1_iPSC_C3_P12	3	12	33980506	0.121933
