## Supplemental Tables for "Analysis of regulatory network modules in hundreds of human stem cell lines reveals complex epigenetic and genetic factors contribute to pluripotency state differences between subpopulations": Table_S3.xlsx

### Sheet: Table_S3
Gene ID	Gene Name	Formative Population Expression (TPM)	Primed Population Expression (TPM)
ENSG00000086475.15_5	SEPHS1	146.706	120.896
ENSG00000111057.11_7	KRT18	120.616	91.5443
ENSG00000154096.14_8	THY1	64.3343	47.7464
ENSG00000187193.9_5	MT1X	58.3	37.6529
ENSG00000139318.8_6	DUSP6	39.0993	22.6536
ENSG00000120885.22_7	CLU	38.2671	89.1007
ENSG00000124486.13_6	USP9X	32.2279	66.8429
ENSG00000143320.9_5	CRABP2	23.2971	49.4086
ENSG00000175832.13_6	ETV4	16.5857	11.8893
ENSG00000026025.16_7	VIM	16.3186	41.595
ENSG00000115963.13_4	RND3	15.5864	11.0157
ENSG00000163032.12_5	VSNL1	14.5093	10.1429
ENSG00000149557.14_9	FEZ1	13.6814	41.545
ENSG00000116774.12_4	OLFML3	12.8571	26.2136
ENSG00000187678.9_6	SPRY4	12.0514	8.17929
ENSG00000163694.15_6	RBM47	11.955	8.76071
ENSG00000137331.12_5	IER3	11.6479	7.48214
ENSG00000139364.10_6	TMEM132B	11.5793	9.19214
ENSG00000273338.1_6	AC103591.3	11.0771	5.56143
ENSG00000135269.18_5	TES	10.3707	7.64929
ENSG00000147257.15_6	GPC3	10.1364	29.0643
ENSG00000165588.18_7	OTX2	9.74929	31.1407
ENSG00000175602.4_4	CCDC85B	9.46143	6.72071
ENSG00000133636.11_4	NTS	9.36357	6.05071
ENSG00000244405.8_7	ETV5	8.89429	5.78929
ENSG00000138814.17_7	PPP3CA	8.62643	6.72643
ENSG00000129682.16_8	FGF13	8.09357	6.00429
ENSG00000169860.7_4	P2RY1	8.01286	5.52643
ENSG00000138772.13_6	ANXA3	7.65143	5.42643
ENSG00000147596.4_8	PRDM14	7.52929	17.9414
ENSG00000105499.14_6	PLA2G4C	7.41857	4.95357
ENSG00000243709.1_7	LEFTY1	7.23214	3.875
ENSG00000264164.1_5	AC090616.2	7.19714	14.5164
ENSG00000139433.10_6	GLTP	7.19214	5.075
ENSG00000180182.11_5	MED14	7.10357	15.1036
ENSG00000131203.13_7	IDO1	6.97643	19.2871
ENSG00000244479.7_8	OR2A1-AS1	6.76214	4.92071
ENSG00000144730.18_5	IL17RD	6.75857	4.88
ENSG00000196187.12_7	TMEM63A	6.68643	4.90429
ENSG00000138166.6_4	DUSP5	6.52143	4.21643
ENSG00000275832.5_4	ARHGAP23	6.28571	4.69857
ENSG00000180694.14_6	TMEM64	6.11071	14.865
ENSG00000203778.8_4	FAM229B	6.02714	3.96143
ENSG00000116667.14_6	C1orf21	5.89571	14.375
ENSG00000154310.17_7	TNIK	5.62714	4.34571
ENSG00000234787.8_7	LINC00458	5.53429	3.91714
ENSG00000156925.12_5	ZIC3	5.48214	12.5536
ENSG00000241860.7_8	AL627309.5	5.20786	3.48929
ENSG00000170542.6_5	SERPINB9	4.87286	18.4936
ENSG00000196542.8_3	SPTSSB	4.82357	3.62929
ENSG00000144824.21_8	PHLDB2	4.70357	3.22143
ENSG00000100033.16_6	PRODH	4.54	16.2207
ENSG00000185338.6_5	SOCS1	4.42286	2.40714
ENSG00000163251.4_5	FZD5	4.375	10.495
ENSG00000132274.16_5	TRIM22	4.255	9.89643
ENSG00000142694.6_3	EVA1B	4.225	2.27143
ENSG00000143632.14_4	ACTA1	4.20286	2.83
ENSG00000260528.5_8	FAM157C	4.10214	3.06214
ENSG00000280780.2_5	JAKMIP2-AS1	3.76357	8.14214
ENSG00000224557.7_3	HLA-DPB2	3.71214	2.80857
ENSG00000125731.13_6	SH2D3A	3.32714	2.47714
ENSG00000154822.18_6	PLCL2	3.28429	9.31
ENSG00000101665.9_5	SMAD7	3.22786	2.455
ENSG00000128610.12_6	FEZF1	2.99714	16.8793
ENSG00000105289.15_5	TJP3	2.94643	7.01571
ENSG00000149798.5_4	CDC42EP2	2.93786	1.77786
ENSG00000105825.14_7	TFPI2	2.905	2.14143
ENSG00000172216.6_4	CEBPB	2.75286	1.845
ENSG00000139971.15_9	ARMH4	2.73286	6.53429
ENSG00000185668.8_5	POU3F1	2.61929	1.93857
ENSG00000222041.11_5	CYTOR	2.51071	1.52929
ENSG00000167705.12_6	RILP	2.50714	1.74643
ENSG00000137266.14_6	SLC22A23	2.46286	1.97643
ENSG00000135272.11_5	MDFIC	2.41857	1.78571
ENSG00000133107.15_6	TRPC4	2.39643	6.11286
ENSG00000173673.8_4	HES3	2.26286	7.77929
ENSG00000163666.10_7	HESX1	2.23143	6.80571
ENSG00000187210.14_6	GCNT1	2.18643	6.15429
ENSG00000248746.6_4	ACTN3	2.09	5.50714
ENSG00000068078.18_6	FGFR3	1.94857	6.62357
ENSG00000249992.2_4	TMEM158	1.87214	4.14286
ENSG00000170561.13_5	IRX2	1.77929	6.03071
ENSG00000282048.1_7	AL591742.2	1.71	9.53429
ENSG00000174307.7_5	PHLDA3	1.68714	3.96643
ENSG00000167535.8_5	CACNB3	1.59571	3.87286
ENSG00000116106.12_8	EPHA4	1.52786	4.89
ENSG00000244342.5_5	LINC00698	1.49857	3.37286
ENSG00000078114.18_5	NEBL	1.47857	3.60214
ENSG00000141314.13_6	RHBDL3	1.45357	3.78357
ENSG00000108821.14_5	COL1A1	1.40286	3.27929
ENSG00000171126.8_7	KCNG3	1.39214	3.51429
ENSG00000121900.19_5	TMEM54	1.33643	2.785
ENSG00000230316.7_7	FEZF1-AS1	1.28643	5.165
ENSG00000214336.5_5	FOXI3	1.22929	3.305
ENSG00000134363.12_6	FST	1.20643	4.28643
ENSG00000172201.12_5	ID4	1.14929	2.90643
ENSG00000021300.14_7	PLEKHB1	1.05571	3.79857
ENSG00000125966.10_4	MMP24	0.964286	3.08786
ENSG00000092345.14_5	DAZL	0.845	3.32429
ENSG00000284294.1_6	AC007326.5	0.703571	3.43071
