## Supplemental Tables for "Analysis of regulatory network modules in hundreds of human stem cell lines reveals complex epigenetic and genetic factors contribute to pluripotency state differences between subpopulations": Table_S5.xlsx

### Sheet: table_s5
Annotation	GNM	Odds Ratio	P-value	Adjusted P-value
Formative	GNM.1	0.390848	0.00029558	0.00192127
Formative	GNM.2	0.424169	0.000923149	0.00466703
Formative	GNM.3	0.47935	0.00613769	0.0242839
Formative	GNM.4	0.776344	0.340464	0.462421
Formative	GNM.5	8.12264	2.18252e-50	9.93048e-49
Formative	GNM.6	0.744774	0.275344	0.397719
Formative	GNM.7	0.337012	0.000688898	0.00372602
Formative	GNM.8	1.28604	0.252188	0.382486
Formative	GNM.9	1.60291	0.037634	0.0901236
Formative	GNM.10	0.131356	9.09725e-05	0.000689875
Formative	GNM.11	0.446388	0.0825644	0.163334
Formative	GNM.12	0	0.0372177	0.0901236
Formative	GNM.13	2.66655	0.0460153	0.104685
Primed	GNM.1	0.275942	1.30951e-09	1.98609e-08
Primed	GNM.2	2.5537	5.82108e-14	1.3243e-12
Primed	GNM.3	1.17655	0.291968	0.415143
Primed	GNM.4	0.083174	1.00125e-14	3.03712e-13
Primed	GNM.5	0.150029	9.48125e-12	1.72559e-10
Primed	GNM.6	0.420098	6.99616e-05	0.000578774
Primed	GNM.7	0.243144	5.48365e-08	7.12875e-07
Primed	GNM.8	0.540833	0.0134611	0.0408321
Primed	GNM.9	0.554501	0.0167545	0.0491825
Primed	GNM.10	12.5387	1.71099e-97	1.557e-95
Primed	GNM.11	1.21041	0.396755	0.501455
Primed	GNM.12	0	0.00146117	0.00699823
Primed	GNM.13	4.00074	0.000119212	0.000834483
Epiblast	GNM.1	0.455952	0.00244778	0.010607
Epiblast	GNM.2	1.33141	0.121175	0.220539
Epiblast	GNM.3	0.823464	0.513659	0.599269
Epiblast	GNM.4	0.398786	0.00199737	0.00908801
Epiblast	GNM.5	1.90705	0.000540244	0.00327748
Epiblast	GNM.6	0.853055	0.573895	0.650884
Epiblast	GNM.7	0.55514	0.0479937	0.105054
Epiblast	GNM.8	1.38968	0.146924	0.247594
Epiblast	GNM.9	2.65921	1.38259e-06	1.57269e-05
Epiblast	GNM.10	0.814655	0.668963	0.72471
Epiblast	GNM.11	1.63756	0.0719765	0.151611
Epiblast	GNM.12	0.259142	0.191236	0.310758
Epiblast	GNM.13	3.48604	0.00986353	0.0345223
Trophectoderm	GNM.1	1.10688	0.633817	0.694908
Trophectoderm	GNM.2	1.07693	0.712754	0.754193
Trophectoderm	GNM.3	1.08024	0.699627	0.749012
Trophectoderm	GNM.4	0.456308	0.0260862	0.069819
Trophectoderm	GNM.5	1.5651	0.0484866	0.105054
Trophectoderm	GNM.6	1.25856	0.347344	0.464828
Trophectoderm	GNM.7	0.523921	0.0733065	0.151611
Trophectoderm	GNM.8	0.90419	0.876013	0.905877
Trophectoderm	GNM.9	1.33565	0.269386	0.39539
Trophectoderm	GNM.10	2.16943	0.00344856	0.0142645
Trophectoderm	GNM.11	0.689425	0.562506	0.64795
Trophectoderm	GNM.12	0	0.118744	0.220525
Trophectoderm	GNM.13	1.57646	0.367622	0.484835
Primitive Endoderm	GNM.1	0.461995	0.0456143	0.104685
Primitive Endoderm	GNM.2	0.736464	0.46279	0.546934
Primitive Endoderm	GNM.3	1.21099	0.445255	0.540243
Primitive Endoderm	GNM.4	0.320405	0.0128501	0.0403227
Primitive Endoderm	GNM.5	1.57665	0.0854724	0.165489
Primitive Endoderm	GNM.6	1.77634	0.0359075	0.0901236
Primitive Endoderm	GNM.7	0.463933	0.0996691	0.188956
Primitive Endoderm	GNM.8	1.62187	0.130611	0.22857
Primitive Endoderm	GNM.9	2.14299	0.0119467	0.0402648
Primitive Endoderm	GNM.10	1.06277	0.839794	0.878405
Primitive Endoderm	GNM.11	1.64398	0.166566	0.275592
Primitive Endoderm	GNM.12	0	0.268854	0.39539
Primitive Endoderm	GNM.13	4.67918	0.0127354	0.0403227
Naive	GNM.1	0.332894	0.0230546	0.0635749
Naive	GNM.2	1.80232	0.0314887	0.0818705
Naive	GNM.3	0.407776	0.080152	0.162085
Naive	GNM.4	0.525091	0.217029	0.340512
Naive	GNM.5	2.1194	0.00766815	0.0279121
Naive	GNM.6	0.446517	0.145314	0.247594
Naive	GNM.7	0.731823	0.579359	0.650884
Naive	GNM.8	0.995622	1	1
Naive	GNM.9	0.324299	0.130333	0.22857
Naive	GNM.10	0.966996	1	1
Naive	GNM.11	1.29455	0.597997	0.663631
Naive	GNM.12	0	0.408373	0.502579
Naive	GNM.13	7.72884	0.000696069	0.00372602
8CLC	GNM.1	1.59532	0.0182896	0.0520109
8CLC	GNM.2	0.437982	0.00748636	0.0279121
8CLC	GNM.3	0.935418	0.903632	0.923939
8CLC	GNM.4	1.25641	0.327588	0.451675
8CLC	GNM.5	0.738472	0.324951	0.451675
8CLC	GNM.6	1.219	0.378879	0.485606
8CLC	GNM.7	0.640442	0.19485	0.311076
8CLC	GNM.8	0.622545	0.237474	0.366274
8CLC	GNM.9	0.722476	0.455221	0.545067
8CLC	GNM.10	2.69634	4.03227e-05	0.000366937
8CLC	GNM.11	2.98974	2.1528e-05	0.000217672
8CLC	GNM.12	0.324297	0.378002	0.485606
8CLC	GNM.13	0	0.408691	0.502579
