## Supplemental Tables for "Analysis of regulatory network modules in hundreds of human stem cell lines reveals complex epigenetic and genetic factors contribute to pluripotency state differences between subpopulations": Table_S7.xlsx

### Sheet: Table_S7
Peak ID	Formative Peak Accessibility (TMM)	Primed Peak Accessibility (TMM)
narrow_peak_106921b	42.3862	94.2119
narrow_peak_100603b	42.1201	94.4859
narrow_peak_104901b	39.6533	81.9834
narrow_peak_80827	36.0841	76.638
narrow_peak_102344a	34.1929	75.1687
narrow_peak_100733b	34.0213	70.4965
narrow_peak_132234c	30.3067	63.2909
narrow_peak_106931a	30.2558	64.1692
narrow_peak_229422c	26.0415	54.0521
narrow_peak_129019a	24.9778	52.9601
narrow_peak_104932	23.6341	49.5825
narrow_peak_100862c	22.3211	56.9776
narrow_peak_102543	21.4717	46.3964
narrow_peak_94270	20.9632	46.53
narrow_peak_100649	19.7241	41.2631
narrow_peak_102010a	19.6894	43.6407
narrow_peak_104400	19.2907	40.8194
narrow_peak_101640b	19.2716	41.1149
narrow_peak_86608b	19.1208	41.9789
narrow_peak_105553a	18.4633	40.7067
narrow_peak_80721	18.2794	38.8477
narrow_peak_86539a	18.133	38.7851
narrow_peak_106298	17.3714	36.7676
narrow_peak_102967	17.1149	39.1902
narrow_peak_131297	16.8493	39.4994
narrow_peak_86480	16.7936	35.4473
narrow_peak_203011a	16.5651	34.3185
narrow_peak_59988	16.4615	7.65251
narrow_peak_152882	16.2982	7.21083
narrow_peak_54643b	15.6348	34.5678
narrow_peak_106898	15.5141	32.9071
narrow_peak_164382	15.5108	6.54021
narrow_peak_86481b	14.9868	34.8346
narrow_peak_100607	14.7863	33.444
narrow_peak_200520	14.6487	32.1688
narrow_peak_174395	14.4132	6.39687
narrow_peak_101976	14.2731	32.4182
narrow_peak_94035b	14.2497	30.5302
narrow_peak_101953b	13.997	29.7196
narrow_peak_10788	13.6428	6.0636
narrow_peak_102981b	13.4164	27.9022
narrow_peak_219390	13.3975	5.92553
narrow_peak_8889	13.3769	5.94371
narrow_peak_191520	13.2928	5.41159
narrow_peak_94348	13.2015	28.8959
narrow_peak_56262a	13.1892	27.7559
narrow_peak_105527	13.1403	30.5421
narrow_peak_160771	13.002	5.94667
narrow_peak_142649b	12.864	6.03362
narrow_peak_100863b	12.8603	32.3456
narrow_peak_18285c	12.6357	5.76174
narrow_peak_227948b	12.5834	32.6038
narrow_peak_41060	12.4618	5.79524
narrow_peak_122235	12.324	5.57145
narrow_peak_62729	12.3186	25.385
narrow_peak_101698	12.3158	26.6607
narrow_peak_104916b	12.2496	27.5554
narrow_peak_59951	11.9785	5.63432
narrow_peak_40165	11.9735	5.36454
narrow_peak_159053b	11.94	5.14121
narrow_peak_105149	11.7182	27.1325
narrow_peak_165180	11.7068	4.88587
narrow_peak_99514	11.5787	5.38906
narrow_peak_105028	11.5704	25.1371
narrow_peak_111857	11.3015	5.18953
narrow_peak_231138	11.141	3.92219
narrow_peak_161017b	11.0583	4.91176
narrow_peak_16156	10.9816	4.83326
narrow_peak_187493c	10.7273	4.32039
narrow_peak_72544	10.6667	23.7321
narrow_peak_12302c	10.6216	22.6829
narrow_peak_59443	10.5996	4.66323
narrow_peak_82248	10.4962	4.93282
narrow_peak_110185	10.4072	4.26933
narrow_peak_100633	10.1095	21.6999
narrow_peak_101974	10.0663	21.4911
narrow_peak_143002	10.0124	4.47048
narrow_peak_172020	9.96085	3.05909
narrow_peak_190119	9.93182	4.69868
narrow_peak_105392a	9.90467	21.3138
narrow_peak_121939	9.66476	4.45682
narrow_peak_106295	9.65676	20.9763
narrow_peak_105148a	9.64406	20.2999
narrow_peak_152369	9.62508	4.4112
narrow_peak_188863	9.55653	3.99403
narrow_peak_100745c	9.48769	20.1423
narrow_peak_108515	9.44151	4.41028
narrow_peak_174428	9.35247	4.11198
narrow_peak_167297	9.3522	3.86348
narrow_peak_41316c	9.32028	4.23852
narrow_peak_164413	9.30983	4.39337
narrow_peak_60936a	9.28284	3.81839
narrow_peak_128505	9.28031	20.4408
narrow_peak_101911b	9.22537	20.2324
narrow_peak_59626	9.22073	4.11892
narrow_peak_207922b	9.04211	18.7975
narrow_peak_25691	9.03489	4.08898
narrow_peak_175124a	9.03029	4.05547
narrow_peak_170136	9.02939	4.17217
narrow_peak_234664	8.91652	2.59064
narrow_peak_123047	8.91547	3.19052
narrow_peak_102469	8.8407	18.9685
narrow_peak_187233	8.6748	3.60403
narrow_peak_101051a	8.54863	17.9339
narrow_peak_190407	8.23825	3.79691
narrow_peak_100811	8.10601	22.1247
narrow_peak_102968a	8.05574	18.9974
narrow_peak_86478	7.99696	17.0462
narrow_peak_220719	7.98357	3.8075
narrow_peak_8873	7.69202	3.19366
narrow_peak_191454	7.60032	2.96405
narrow_peak_104305	7.56489	15.6421
narrow_peak_39806a	7.53672	3.30541
narrow_peak_173652	7.49466	3.24836
narrow_peak_25454	7.46532	3.35075
narrow_peak_50196	7.41341	3.45753
narrow_peak_148768	7.40308	3.35425
narrow_peak_67133	7.38908	3.22723
narrow_peak_164805	7.3887	2.48924
narrow_peak_66656	7.3227	3.29927
narrow_peak_112157	7.25153	3.36033
narrow_peak_8792	7.19125	3.18205
narrow_peak_225395	7.1691	3.20133
narrow_peak_96968	7.03981	2.9231
narrow_peak_105145	7.02107	17.0924
narrow_peak_98438	7.02088	2.75782
narrow_peak_59859	6.99174	3.25313
narrow_peak_768	6.88657	15.8138
narrow_peak_41061	6.88145	3.13298
narrow_peak_234808	6.80681	3.15438
narrow_peak_58921	6.76567	3.11208
narrow_peak_50383	6.75864	2.89645
narrow_peak_99436	6.73383	3.14834
narrow_peak_166738	6.71406	2.28939
narrow_peak_41183	6.70577	3.09896
narrow_peak_97521	6.67072	2.34618
narrow_peak_203877	6.64798	3.10389
narrow_peak_198669	6.50863	3.04907
narrow_peak_164761	6.4643	2.6387
narrow_peak_124501	6.41093	2.99544
narrow_peak_215260	6.36041	2.78161
narrow_peak_2623	6.35658	15.0094
narrow_peak_15318	6.3473	2.89166
narrow_peak_55744b	6.30754	13.4162
narrow_peak_215974	6.29177	2.76755
narrow_peak_97475	6.2063	2.69599
narrow_peak_170267	6.19852	2.31452
narrow_peak_205913	6.1681	2.87081
narrow_peak_170313	6.16286	2.11463
narrow_peak_159181	6.06677	2.85966
narrow_peak_195120	6.01132	13.1085
narrow_peak_101549	5.9353	13.4497
narrow_peak_25601	5.89136	2.7607
narrow_peak_189109	5.87483	2.17114
narrow_peak_140612b	5.8638	12.4928
narrow_peak_166884	5.85366	2.53834
narrow_peak_61010	5.84028	2.50985
narrow_peak_160474	5.83428	2.67804
narrow_peak_235385	5.83377	2.66222
narrow_peak_55635	5.7717	2.71715
narrow_peak_207044	5.70634	2.69954
narrow_peak_181757	5.68959	2.55862
narrow_peak_68256	5.67267	11.8258
narrow_peak_155616	5.6381	2.50697
narrow_peak_162966	5.62511	2.44066
narrow_peak_94373b	5.62106	11.7486
narrow_peak_63363	5.56365	2.48608
narrow_peak_41058	5.55836	2.59463
narrow_peak_233110	5.54011	2.61415
narrow_peak_166556	5.50831	2.45843
narrow_peak_217108	5.44057	2.42649
narrow_peak_61217	5.3337	2.4663
narrow_peak_102277	5.31668	13.9383
narrow_peak_13114d	5.2194	12.1619
narrow_peak_102310	5.1792	10.801
narrow_peak_13289b	5.17693	11.9306
narrow_peak_100545	4.9032	11.1104
narrow_peak_85470b	4.83388	10.071
narrow_peak_197445	4.74621	10.1784
narrow_peak_86479	4.60549	9.58158
narrow_peak_103325	4.50335	9.88673
narrow_peak_102562	4.45815	9.37451
narrow_peak_105293	4.42331	9.17327
narrow_peak_186203	4.33182	9.23183
narrow_peak_31355	4.03601	8.53962
narrow_peak_90671b	3.97092	8.56024
narrow_peak_102649c	3.94482	9.21368
narrow_peak_47206	3.91183	9.21627
narrow_peak_94026	3.8945	9.90426
narrow_peak_234246a	3.83285	8.26633
narrow_peak_90186	3.51004	8.25593
narrow_peak_195118	3.3331	7.51142
narrow_peak_89176a	3.18242	6.76687
narrow_peak_84795	3.09597	6.65887
narrow_peak_129763	3.03925	7.63347
narrow_peak_222711	2.83266	6.18293
narrow_peak_90674b	2.72175	5.67346
narrow_peak_230908	2.72117	6.05582
narrow_peak_100647	2.49457	5.95514
narrow_peak_10016	2.34618	5.49318
