## Supplemental Tables for "Analysis of regulatory network modules in hundreds of human stem cell lines reveals complex epigenetic and genetic factors contribute to pluripotency state differences between subpopulations": Table_S9.xlsx

### Sheet: TOBIAS_validation_Fisher (1)
ENCODE ID	TF	P-value	Odds Ratio
ENCFF977MDK	BACH1	0	4.55005
ENCFF402JJK	CTCF	0	3.92404
ENCFF220IXP	EGR1	0	9.22464
ENCFF402ELS	JUN	0	13.593
ENCFF760AQQ	JUND	0	7.58856
ENCFF646GCM	MAFK	7.87505e-249	4.98426
ENCFF569IGP	MYC	0	20.7847
ENCFF508IBP	NRF1	0	23.4686
ENCFF453HPD,ENCFF885KLR	REST	0	3.99815
ENCFF447QXT	RFX5	5.50148e-188	7.28994
ENCFF317TBZ	SP1	0	15.241
ENCFF725LDD	SRF	9.39566e-279	9.12515
ENCFF202SNU	TAF1	0	13.9109
ENCFF629MBV	TBP	0	30.0749
ENCFF358BEF	USF1	0	10.7036
ENCFF749OBU	USF2	0	10.4944
ENCFF686VJY	YY1	0	14.0551
ENCFF964BYN	ZN143	0	14.5364
