## Supplemental Tables for "Analysis of regulatory network modules in hundreds of human stem cell lines reveals complex epigenetic and genetic factors contribute to pluripotency state differences between subpopulations": Table_S10.xlsx

### Sheet: TFGroups
HOCOMOCO Motif ID	Gene ID	Gene Name	TF Group
AHR.0.B	ENSG00000106546.14_5	AHR	AHR
ANDR.0.A	ENSG00000169083.17_8	AR	AR-FOXJ3 Complex
FOXJ3.0.A	ENSG00000198815.9_9	FOXJ3	AR-FOXJ3 Complex
AP2C.0.A	ENSG00000087510.7_4	TFAP2C	TFAP2C
ATF3.0.A	ENSG00000162772.17_7	ATF3	ATF3-USF-TFE3 Complex
TFE3.0.B	ENSG00000068323.17_5	TFE3	ATF3-USF-TFE3 Complex
USF1.0.A	ENSG00000158773.14_6	USF1	ATF3-USF-TFE3 Complex
USF2.0.A	ENSG00000105698.16_5	USF2	ATF3-USF-TFE3 Complex
ATF4.0.A	ENSG00000128272.14_4	ATF4	ATF4-CEBPG Complex
CEBPG.0.B	ENSG00000153879.9_5	CEBPG	ATF4-CEBPG Complex
BACH1.0.A	ENSG00000156273.16_7	BACH1	BACH1-NF2L2-NFE2 Family
BACH2.0.A	ENSG00000112182.15_7	BACH2	BACH1-NF2L2-NFE2 Family
NF2L2.0.A	ENSG00000116044.16_9	NFE2L2	BACH1-NF2L2-NFE2 Family
NFE2.0.A	ENSG00000123405.14_5	NFE2	BACH1-NF2L2-NFE2 Family
BC11A.0.A	ENSG00000119866.22_8	BCL11A	BC11LA-ELF-SPIB Complex
ELF1.0.A	ENSG00000120690.16_7	ELF1	BC11LA-ELF-SPIB Complex
ELF3.0.A	ENSG00000163435.16_7	ELF3	BC11LA-ELF-SPIB Complex
SPIB.0.A	ENSG00000269404.7_6	SPIB	BC11LA-ELF-SPIB Complex
BCL6.0.A	ENSG00000113916.18_6	BCL6	BCL6
BHE40.0.A	ENSG00000134107.5_4	BHLHE40	MYC-MAX-MXI1 Complex
BMAL1.0.A	ENSG00000133794.19_5	ARNTL	MYC-MAX-MXI1 Complex
MAX.0.A	ENSG00000125952.20_8	MAX	MYC-MAX-MXI1 Complex
MXI1.0.A	ENSG00000119950.21_7	MXI1	MYC-MAX-MXI1 Complex
MYC.0.A	ENSG00000136997.20_9	MYC	MYC-MAX-MXI1 Complex
MYCN.0.A	ENSG00000134323.12_4	MYCN	MYC-MAX-MXI1 Complex
CEBPA.0.A	ENSG00000245848.3_4	CEBPA	CEBPA/B
CEBPB.0.A	ENSG00000172216.6_4	CEBPB	CEBPA/B
ATF1.0.B	ENSG00000123268.9_6	ATF1	ATF-CREB1 Complex
ATF2.0.B	ENSG00000115966.17_6	ATF2	ATF-CREB1 Complex
CREB1.0.A	ENSG00000118260.15_9	CREB1	ATF-CREB1 Complex
CTCF.0.A	ENSG00000102974.16_5	CTCF	CTCF Family
CTCFL.0.A	ENSG00000124092.12_6	CTCFL	CTCF Family
E2F1.0.A	ENSG00000101412.13_5	E2F1	E2F Family
E2F3.0.A	ENSG00000112242.15_6	E2F3	E2F Family
E2F6.0.A	ENSG00000169016.17_6	E2F6	E2F Family
E2F7.0.B	ENSG00000165891.16_7	E2F7	E2F Family
E2F4.0.A	ENSG00000205250.9_5	E2F4	SP-E2F4 Complex
SP1.0.A	ENSG00000185591.10_6	SP1	SP-E2F4 Complex
SP2.0.A	ENSG00000167182.15_8	SP2	SP-E2F4 Complex
SP4.0.A	ENSG00000105866.15_6	SP4	SP-E2F4 Complex
EGR1.0.A	ENSG00000120738.8_4	EGR1	EGR-ZnF Complex
EGR2.0.A	ENSG00000122877.16_7	EGR2	EGR-ZnF Complex
ZBT17.0.A	ENSG00000116809.11_4	ZBTB17	EGR-ZnF Complex
ZN281.0.A	ENSG00000162702.8_5	ZNF281	EGR-ZnF Complex
ELK1.0.B	ENSG00000126767.18_5	ELK1	ETS Family 1
ELK4.0.A	ENSG00000158711.14_4	ELK4	ETS Family 1
GABPA.0.A	ENSG00000154727.10_3	GABPA	ETS Family 1
ERG.0.A	ENSG00000157554.19_7	ERG	ETS Family 2
ETS1.0.A	ENSG00000134954.14_8	ETS1	ETS Family 2
ETV1.0.A	ENSG00000006468.14_7	ETV1	ETS Family 2
ETV2.0.B	ENSG00000105672.14_6	ETV2	ETS Family 2
ETV4.0.B	ENSG00000175832.13_6	ETV4	ETS Family 2
ERR1.0.A	ENSG00000173153.16_6	ESRRA	ERR-NR5A2 Complex
ERR2.0.A	ENSG00000119715.15_6	ESRRB	ERR-NR5A2 Complex
ERR3.0.B	ENSG00000196482.18_8	ESRRG	ERR-NR5A2 Complex
NR5A2.0.B	ENSG00000116833.14_5	NR5A2	ERR-NR5A2 Complex
FOS.0.A	ENSG00000170345.10_5	FOS	FOS-JUN Complex
FOSL1.0.A	ENSG00000175592.9_6	FOSL1	FOS-JUN Complex
FOSL2.0.A	ENSG00000075426.12_5	FOSL2	FOS-JUN Complex
JUN.0.A	ENSG00000177606.7_4	JUN	FOS-JUN Complex
JUNB.0.A	ENSG00000171223.6_4	JUNB	FOS-JUN Complex
JUND.0.A	ENSG00000130522.6_6	JUND	FOS-JUN Complex
FOXH1.0.A	ENSG00000160973.8_5	FOXH1	FOXH1
FOXA3.0.B	ENSG00000170608.3_5	FOXA3	FOX Family 1
FOXK1.0.A	ENSG00000164916.11_5	FOXK1	FOX Family 1
FOXM1.0.A	ENSG00000111206.13_6	FOXM1	FOX Family 1
FOXO1.0.A	ENSG00000150907.10_7	FOXO1	FOX Family 2
FOXO3.0.B	ENSG00000118689.15_5	FOXO3	FOX Family 2
FOXP1.0.A	ENSG00000114861.22_8	FOXP1	FOX Family 2
GCR.0.A	ENSG00000113580.15_8	NR3C1	NR3C1
GRHL2.0.A	ENSG00000083307.12_7	GRHL2	GRHL2
HSF1.0.A	ENSG00000185122.11_5	HSF1	HSF Family
HSF2.0.A	ENSG00000025156.13_7	HSF2	HSF Family
BHA15.0.B	ENSG00000180535.3_4	BHLHA15	TCF-TFAP4-BHLHA15 Complex
HTF4.0.A	ENSG00000140262.18_3	TCF12	TCF-TFAP4-BHLHA15 Complex
TFAP4.0.A	ENSG00000090447.12_5	TFAP4	TCF-TFAP4-BHLHA15 Complex
TFE2.0.A	ENSG00000071564.17_9	TCF3	TCF-TFAP4-BHLHA15 Complex
IRF1.0.A	ENSG00000125347.14_9	IRF1	IRF-STAT Complex
IRF2.0.A	ENSG00000168310.11_7	IRF2	IRF-STAT Complex
IRF3.0.B	ENSG00000126456.16_7	IRF3	IRF-STAT Complex
STAT2.0.A	ENSG00000170581.14_7	STAT2	IRF-STAT Complex
KAISO.0.A	ENSG00000177485.7_5	ZBTB33	ZBTB33
KLF15.0.A	ENSG00000163884.4_5	KLF15	KLF15-MAZ-TAF1 Complex
MAZ.0.A	ENSG00000103495.14_6	MAZ	KLF15-MAZ-TAF1 Complex
TAF1.0.A	ENSG00000147133.15_3	TAF1	KLF15-MAZ-TAF1 Complex
ZN263.0.A	ENSG00000006194.10_5	ZNF263	KLF15-MAZ-TAF1 Complex
KLF3.0.B	ENSG00000109787.13_4	KLF3	Kruppel Family
KLF4.0.A	ENSG00000136826.15_7	KLF4	Kruppel Family
KLF5.0.A	ENSG00000102554.14_5	KLF5	Kruppel Family
KLF6.0.A	ENSG00000067082.15_5	KLF6	Kruppel Family
SP3.0.B	ENSG00000172845.16_6	SP3	Kruppel Family
LEF1.0.A	ENSG00000138795.10_7	LEF1	SOX-LEF1 Complex
SOX2.0.A	ENSG00000181449.4_7	SOX2	SOX-LEF1 Complex
SOX3.0.B	ENSG00000134595.8_4	SOX3	SOX-LEF1 Complex
SOX4.0.B	ENSG00000124766.7_5	SOX4	SOX-LEF1 Complex
MAF.0.A	ENSG00000178573.7_5	MAF	MAF Family
MAFB.0.B	ENSG00000204103.4_4	MAFB	MAF Family
MAFF.0.B	ENSG00000185022.12_8	MAFF	MAF Family
MAFG.0.A	ENSG00000197063.11_9	MAFG	MAF Family
MAFK.0.A	ENSG00000198517.10_5	MAFK	MAF Family
MEF2A.0.A	ENSG00000068305.17_7	MEF2A	MEF2 Family
MEF2B.0.A	ENSG00000213999.17_8	MEF2B	MEF2 Family
MEF2D.0.A	ENSG00000116604.18_7	MEF2D	MEF2 Family
MYB.0.A	ENSG00000118513.19_7	MYB	MYB
NANOG.0.A	ENSG00000111704.11_6	NANOG	NANOG-OCT4 Complex
PO5F1.0.A	ENSG00000204531.19_7	POU5F1	NANOG-OCT4 Complex
NFIC.0.A	ENSG00000141905.19_7	NFIC	NFIC
NFYA.0.A	ENSG00000001167.14_3	NFYA	NFY Family
NFYB.0.A	ENSG00000120837.8_8	NFYB	NFY Family
NFYC.0.A	ENSG00000066136.20_4	NFYC	NFY Family
NR4A1.0.A	ENSG00000123358.20_8	NR4A1	NR4A1
NRF1.0.A	ENSG00000106459.15_6	NRF1	NRF1
OTX2.0.A	ENSG00000165588.18_7	OTX2	OTX2
P53.0.A	ENSG00000141510.17_8	TP53	P53 Family
P73.0.A	ENSG00000078900.15_8	TP73	P53 Family
PBX1.0.A	ENSG00000185630.19_6	PBX1	PBX Family
PBX3.0.A	ENSG00000167081.18_6	PBX3	PBX Family
PKNX1.0.B	ENSG00000160199.15_5	PKNOX1	PBX Family
PO2F2.0.A	ENSG00000028277.21_7	POU2F2	POU2F2
PRD14.0.A	ENSG00000147596.4_8	PRDM14	PRDM14
RARA.0.A	ENSG00000131759.18_8	RARA	RARA-RXRA Complex
RXRA.0.A	ENSG00000186350.12_6	RXRA	RARA-RXRA Complex
REST.0.A	ENSG00000084093.18_5	REST	REST
RFX1.0.B	ENSG00000132005.9_5	RFX1	RFX Family
RFX2.0.A	ENSG00000087903.13_7	RFX2	RFX Family
RFX3.0.B	ENSG00000080298.15_7	RFX3	RFX Family
RFX5.0.A	ENSG00000143390.17_6	RFX5	RFX5
SMAD2.0.A	ENSG00000175387.16_10	SMAD2	SMAD Family
SMAD4.0.B	ENSG00000141646.14_7	SMAD4	SMAD Family
SRBP1.0.A	ENSG00000072310.17_6	SREBF1	SREBF Family
SRBP2.0.B	ENSG00000198911.12_6	SREBF2	SREBF Family
SRF.0.A	ENSG00000112658.8_4	SRF	SRF
STA5A.0.A	ENSG00000126561.16_6	STAT5A	STAT Family
STA5B.0.A	ENSG00000173757.10_5	STAT5B	STAT Family
STAT1.0.A	ENSG00000115415.20_9	STAT1	STAT Family
STAT3.0.A	ENSG00000168610.14_6	STAT3	STAT Family
SUH.0.A	ENSG00000168214.20_8	RBPJ	RBPJ
TBP.0.A	ENSG00000112592.14_6	TBP	TBP
TCF7.0.A	ENSG00000081059.20_5	TCF7	TCF Family
TF7L1.0.B	ENSG00000152284.5_5	TCF7L1	TCF Family
TF7L2.0.A	ENSG00000148737.17_8	TCF7L2	TCF Family
TEAD1.0.A	ENSG00000187079.19_7	TEAD1	TEAD Family
TEAD4.0.A	ENSG00000197905.9_9	TEAD4	TEAD Family
NFKB1.1.B	ENSG00000109320.13_8	NFKB1	NFKB Family
NFKB2.0.B	ENSG00000077150.20_7	NFKB2	NFKB Family
REL.0.B	ENSG00000162924.15_7	REL	NFKB Family
TF65.0.A	ENSG00000173039.19_9	RELA	NFKB Family
TGIF1.0.A	ENSG00000177426.21_9	TGIF1	TGIF1
TYY1.0.A	ENSG00000100811.14_7	YY1	YY1-ZFP42 Family
ZFP42.0.A	ENSG00000179059.10_4	ZFP42	YY1-ZFP42 Family
ZBT7A.0.A	ENSG00000178951.9_6	ZBTB7A	ZBTB7A
ZFX.0.A	ENSG00000005889.15_4	ZFX	ZFX
THA11.0.B	ENSG00000168286.3_4	THAP11	THAP4-ZNF143 Complex
ZN143.0.A	ENSG00000166478.10_5	ZNF143	THAP4-ZNF143 Complex
ZN274.0.A	ENSG00000171606.18_5	ZNF274	ZNF274
ZN335.0.A	ENSG00000198026.8_5	ZNF335	ZNF335
ARNT.0.B	ENSG00000143437.21_6	ARNT	ARNT-EPAS1 Complex
EPAS1.0.B	ENSG00000116016.14_6	EPAS1	ARNT-EPAS1 Complex
ATF6A.0.B	ENSG00000118217.6_5	ATF6	ATF6
BATF3.0.B	ENSG00000123685.9_5	BATF3	BATF3
DBP.0.B	ENSG00000105516.11_5	DBP	DBP
E2F2.0.B	ENSG00000007968.7_5	E2F2	E2F2
E2F5.0.B	ENSG00000133740.11_5	E2F5	E2F5
ETS2.0.B	ENSG00000157557.13_7	ETS2	ETS2
GLI3.0.B	ENSG00000106571.14_7	GLI3	GLI3
HNF4G.0.B	ENSG00000164749.13_7	HNF4G	HNF4G
HNF6.0.B	ENSG00000169856.9_5	ONECUT1	ONECUT1
MBD2.0.B	ENSG00000134046.12_6	MBD2	MBD2
MZF1.0.B	ENSG00000099326.9_7	MZF1	MZF1
NFAC1.0.B	ENSG00000131196.17_4	NFATC1	NFATC1
NFAC3.0.B	ENSG00000072736.19_7	NFATC3	NFATC3
NR1D1.0.B	ENSG00000126368.6_5	NR1D1	NR1D1
NR1H3.0.B	ENSG00000025434.19_6	NR1H3	NR1H3
NR2C2.0.B	ENSG00000177463.15_6	NR2C2	NR2C2
NR6A1.0.B	ENSG00000148200.17_6	NR6A1	NR6A1
PPARA.0.B	ENSG00000186951.16_6	PPARA	PPARA
RARG.0.B	ENSG00000172819.17_7	RARG	RARG
SALL4.0.B	ENSG00000101115.13_5	SALL4	SALL4-ZIC1 Complex
ZIC1.0.B	ENSG00000152977.10_4	ZIC1	SALL4-ZIC1 Complex
SMAD3.0.B	ENSG00000166949.16_5	SMAD3	SMAD3
SOX10.0.B	ENSG00000100146.18_6	SOX10	SOX9/10
SOX9.0.B	ENSG00000125398.8_6	SOX9	SOX9/10
SRY.0.B	ENSG00000184895.8_4	SRY	SRY
STAT6.0.B	ENSG00000166888.12_7	STAT6	STAT6
ZIC3.0.B	ENSG00000156925.12_5	ZIC3	ZIC3
ZKSC1.0.B	ENSG00000106261.17_5	ZKSCAN1	ZKSCAN1
ZN322.0.B	ENSG00000181315.11_7	ZNF322	ZNF322
