## Supplemental Tables for "Analysis of regulatory network modules in hundreds of human stem cell lines reveals complex epigenetic and genetic factors contribute to pluripotency state differences between subpopulations": Table_S13.xlsx

### Sheet: table_s13
Fetal Cell Type	RNM	Odds Ratio	P-value	Adjusted P-value
Acinar	RNM.1	0.855115	0.141962	0.319414
Acinar	RNM.2	0.931081	0.604071	0.794116
Acinar	RNM.3	0.652921	0.0056574	0.0290679
Acinar	RNM.4	1.28047	0.12023	0.287553
Acinar	RNM.5	1.00148	1	1
Acinar	RNM.6	1.0369	0.812914	0.940141
Acinar	RNM.7	1.6878	0.000167188	0.00154429
Acinar	RNM.8	0.667784	0.186191	0.375593
Acinar	RNM.9	1.21871	0.170908	0.360056
Acinar	RNM.10	0.947866	0.918291	0.984435
Acinar	RNM.11	1.22581	0.228967	0.426137
Acinar	RNM.12	0.835533	0.738	0.890165
Acinar	RNM.13	0.862869	0.687826	0.852562
Adrenocortical	RNM.1	0.647	0.00911467	0.0416192
Adrenocortical	RNM.2	0.956209	0.86583	0.96451
Adrenocortical	RNM.3	1.06204	0.76659	0.912112
Adrenocortical	RNM.4	1.52904	0.0562524	0.159875
Adrenocortical	RNM.5	1.30169	0.185155	0.375593
Adrenocortical	RNM.6	1.15488	0.600968	0.793007
Adrenocortical	RNM.7	0.985804	1	1
Adrenocortical	RNM.8	0.454028	0.154966	0.341022
Adrenocortical	RNM.9	1.44319	0.0730982	0.197664
Adrenocortical	RNM.10	0.574226	0.174826	0.364177
Adrenocortical	RNM.11	0.663231	0.275041	0.482697
Adrenocortical	RNM.12	2.46864	0.0108244	0.047197
Adrenocortical	RNM.13	1.35971	0.324163	0.529215
Antigen Presenting	RNM.1	0.709167	0.00775622	0.0362991
Antigen Presenting	RNM.2	0.548276	0.000122418	0.00117722
Antigen Presenting	RNM.3	1.01846	0.875341	0.969226
Antigen Presenting	RNM.4	1.85437	0.00026288	0.0022234
Antigen Presenting	RNM.5	1.9192	1.40082e-05	0.000175985
Antigen Presenting	RNM.6	1.39055	0.165997	0.35636
Antigen Presenting	RNM.7	1.22832	0.227132	0.42406
Antigen Presenting	RNM.8	1.02107	0.888766	0.976631
Antigen Presenting	RNM.9	0.783346	0.248683	0.449937
Antigen Presenting	RNM.10	0.557809	0.055438	0.159498
Antigen Presenting	RNM.11	1.71151	0.00340193	0.0191052
Antigen Presenting	RNM.12	0.423873	0.167044	0.356428
Antigen Presenting	RNM.13	0.539495	0.156516	0.341223
Astrocytes	RNM.1	1.71283	7.5408e-12	5.29364e-10
Astrocytes	RNM.2	1.93816	1.20769e-14	1.413e-12
Astrocytes	RNM.3	0.655684	0.000884456	0.0061474
Astrocytes	RNM.4	0.36089	1.10846e-07	2.95486e-06
Astrocytes	RNM.5	0.42494	5.44971e-08	1.59404e-06
Astrocytes	RNM.6	0.534537	0.012805	0.053827
Astrocytes	RNM.7	0.415178	1.78689e-07	4.32551e-06
Astrocytes	RNM.8	0.620177	0.0455407	0.139605
Astrocytes	RNM.9	1.2979	0.0264312	0.0946667
Astrocytes	RNM.10	0.810352	0.304073	0.511893
Astrocytes	RNM.11	0.637702	0.0132056	0.0551807
Astrocytes	RNM.12	1.16477	0.573026	0.776103
Astrocytes	RNM.13	0.70839	0.215629	0.408009
Bronchiolar And Alveolar Epithelial	RNM.1	0.832192	0.093575	0.239743
Bronchiolar And Alveolar Epithelial	RNM.2	1.05679	0.644055	0.826557
Bronchiolar And Alveolar Epithelial	RNM.3	1.30733	0.0360478	0.11825
Bronchiolar And Alveolar Epithelial	RNM.4	0.892407	0.603896	0.794116
Bronchiolar And Alveolar Epithelial	RNM.5	0.962065	0.880148	0.969959
Bronchiolar And Alveolar Epithelial	RNM.6	0.550485	0.0557732	0.159807
Bronchiolar And Alveolar Epithelial	RNM.7	1.16464	0.299725	0.505785
Bronchiolar And Alveolar Epithelial	RNM.8	0.671424	0.185816	0.375593
Bronchiolar And Alveolar Epithelial	RNM.9	1.58358	0.000757415	0.0054815
Bronchiolar And Alveolar Epithelial	RNM.10	0.707839	0.180529	0.371647
Bronchiolar And Alveolar Epithelial	RNM.11	0.785227	0.265802	0.471195
Bronchiolar And Alveolar Epithelial	RNM.12	1.298	0.396051	0.607299
Bronchiolar And Alveolar Epithelial	RNM.13	0.796568	0.587926	0.783157
Cardiomyocytes	RNM.1	0.761632	0.0313433	0.106295
Cardiomyocytes	RNM.2	0.819468	0.165525	0.35636
Cardiomyocytes	RNM.3	1.73829	5.19566e-05	0.000544381
Cardiomyocytes	RNM.4	1.64859	0.00388066	0.021283
Cardiomyocytes	RNM.5	1.2384	0.194914	0.38762
Cardiomyocytes	RNM.6	0.53347	0.0770912	0.203451
Cardiomyocytes	RNM.7	0.944692	0.854931	0.962694
Cardiomyocytes	RNM.8	0.835096	0.679231	0.849947
Cardiomyocytes	RNM.9	1.02034	0.861886	0.96451
Cardiomyocytes	RNM.10	1.18564	0.41079	0.617505
Cardiomyocytes	RNM.11	0.467726	0.00563628	0.0290679
Cardiomyocytes	RNM.12	0.692345	0.561754	0.764246
Cardiomyocytes	RNM.13	0.887895	0.877016	0.969552
Chromaffin	RNM.1	1.30044	0.00650431	0.0323832
Chromaffin	RNM.2	0.476658	6.13906e-08	1.72385e-06
Chromaffin	RNM.3	0.411937	2.02309e-07	4.58132e-06
Chromaffin	RNM.4	0.960742	0.931656	0.989444
Chromaffin	RNM.5	0.854992	0.369596	0.58234
Chromaffin	RNM.6	0.966442	1	1
Chromaffin	RNM.7	1.35239	0.0391435	0.123778
Chromaffin	RNM.8	1.83349	0.00260408	0.0149841
Chromaffin	RNM.9	0.85578	0.365034	0.57976
Chromaffin	RNM.10	1.96248	6.15043e-05	0.00062574
Chromaffin	RNM.11	1.42311	0.0338838	0.112732
Chromaffin	RNM.12	1.27262	0.401843	0.607961
Chromaffin	RNM.13	1.35865	0.181591	0.371873
Ciliated Epithelial	RNM.1	0.881486	0.193453	0.385808
Ciliated Epithelial	RNM.2	1.13484	0.224097	0.420632
Ciliated Epithelial	RNM.3	1.10364	0.421722	0.628554
Ciliated Epithelial	RNM.4	0.914502	0.635526	0.823136
Ciliated Epithelial	RNM.5	1.05385	0.679181	0.849947
Ciliated Epithelial	RNM.6	1.48149	0.0384666	0.123304
Ciliated Epithelial	RNM.7	1.10975	0.464699	0.668472
Ciliated Epithelial	RNM.8	0.329976	0.000389755	0.00314492
Ciliated Epithelial	RNM.9	1.22403	0.124905	0.294137
Ciliated Epithelial	RNM.10	0.576282	0.0182905	0.0693688
Ciliated Epithelial	RNM.11	0.772622	0.202254	0.391136
Ciliated Epithelial	RNM.12	1.55628	0.0888549	0.23017
Ciliated Epithelial	RNM.13	1.00517	0.902193	0.978872
Ductal	RNM.1	0.835552	0.0653702	0.180669
Ductal	RNM.2	1.42219	0.000297295	0.00242934
Ductal	RNM.3	1.73655	4.33871e-07	8.70222e-06
Ductal	RNM.4	0.639386	0.0149037	0.0587774
Ductal	RNM.5	0.75829	0.0751598	0.200376
Ductal	RNM.6	0.69728	0.161463	0.349837
Ductal	RNM.7	0.776438	0.127888	0.296296
Ductal	RNM.8	0.492984	0.0118636	0.0507819
Ductal	RNM.9	1.59753	0.000137573	0.00128768
Ductal	RNM.10	0.725278	0.136593	0.310346
Ductal	RNM.11	0.572679	0.00687465	0.0332828
Ductal	RNM.12	1.32504	0.284157	0.491326
Ductal	RNM.13	0.415996	0.00959046	0.0423428
Endocardial	RNM.1	0.755401	0.0312909	0.106295
Endocardial	RNM.2	0.808709	0.153797	0.339514
Endocardial	RNM.3	1.56592	0.00185526	0.0115256
Endocardial	RNM.4	1.62136	0.00588563	0.0299399
Endocardial	RNM.5	1.19068	0.287263	0.493336
Endocardial	RNM.6	0.791806	0.574556	0.776103
Endocardial	RNM.7	1.07887	0.639101	0.823751
Endocardial	RNM.8	0.732275	0.397332	0.607299
Endocardial	RNM.9	0.992175	1	1
Endocardial	RNM.10	0.794063	0.467895	0.668965
Endocardial	RNM.11	0.585118	0.0489689	0.146282
Endocardial	RNM.12	1.20535	0.550647	0.752051
Endocardial	RNM.13	1.35376	0.264892	0.471195
ENS Glia	RNM.1	1.65358	2.70082e-08	8.24338e-07
ENS Glia	RNM.2	0.90121	0.377807	0.590691
ENS Glia	RNM.3	0.831022	0.196852	0.389632
ENS Glia	RNM.4	0.672997	0.0388179	0.123343
ENS Glia	RNM.5	0.983326	1	1
ENS Glia	RNM.6	0.543806	0.0397437	0.125112
ENS Glia	RNM.7	0.836194	0.320791	0.527246
ENS Glia	RNM.8	1.01293	0.908667	0.982872
ENS Glia	RNM.9	1.03112	0.827125	0.945671
ENS Glia	RNM.10	1.368	0.0767232	0.203244
ENS Glia	RNM.11	0.676719	0.0623034	0.17356
ENS Glia	RNM.12	0.463575	0.104427	0.257221
ENS Glia	RNM.13	0.592227	0.120428	0.287553
ENS Neurons	RNM.1	1.44057	0.000117837	0.00114891
ENS Neurons	RNM.2	0.517882	7.1521e-07	1.35697e-05
ENS Neurons	RNM.3	0.476354	4.31283e-06	6.58175e-05
ENS Neurons	RNM.4	0.996967	1	1
ENS Neurons	RNM.5	0.920969	0.656847	0.833828
ENS Neurons	RNM.6	0.733533	0.29247	0.498532
ENS Neurons	RNM.7	1.4019	0.0183576	0.0693688
ENS Neurons	RNM.8	1.54709	0.0329365	0.110629
ENS Neurons	RNM.9	0.879998	0.454694	0.66086
ENS Neurons	RNM.10	1.20176	0.313222	0.522893
ENS Neurons	RNM.11	1.5368	0.00796227	0.0370166
ENS Neurons	RNM.12	1.47547	0.181699	0.371873
ENS Neurons	RNM.13	0.901539	0.894202	0.978872
Epicardial Fat	RNM.1	0.755401	0.0312909	0.106295
Epicardial Fat	RNM.2	0.825945	0.197082	0.389632
Epicardial Fat	RNM.3	1.93216	1.46539e-06	2.70711e-05
Epicardial Fat	RNM.4	0.805681	0.41497	0.621128
Epicardial Fat	RNM.5	1.49602	0.0126423	0.0534632
Epicardial Fat	RNM.6	0.716092	0.399181	0.607299
Epicardial Fat	RNM.7	1.00764	0.925254	0.987125
Epicardial Fat	RNM.8	1.04706	0.778521	0.916982
Epicardial Fat	RNM.9	1.29026	0.126928	0.295044
Epicardial Fat	RNM.10	0.908137	0.809101	0.940081
Epicardial Fat	RNM.11	0.242685	2.66936e-05	0.000312316
Epicardial Fat	RNM.12	0.73549	0.690006	0.852562
Epicardial Fat	RNM.13	0.94389	1	1
Erythroblasts	RNM.1	0.638648	0.00170827	0.0107072
Erythroblasts	RNM.2	0.73522	0.0588923	0.165635
Erythroblasts	RNM.3	0.935695	0.798924	0.934741
Erythroblasts	RNM.4	2.23716	3.69163e-06	6.02681e-05
Erythroblasts	RNM.5	1.16629	0.393241	0.607299
Erythroblasts	RNM.6	1.37025	0.229459	0.426137
Erythroblasts	RNM.7	1.01142	0.920091	0.98461
Erythroblasts	RNM.8	0.757905	0.544289	0.747732
Erythroblasts	RNM.9	1.31316	0.1247	0.294137
Erythroblasts	RNM.10	0.789636	0.517409	0.726442
Erythroblasts	RNM.11	1.44498	0.0788602	0.20734
Erythroblasts	RNM.12	1.20851	0.527485	0.731807
Erythroblasts	RNM.13	0.528778	0.176008	0.364635
Excitatory Neurons	RNM.1	0.820176	0.288131	0.493336
Excitatory Neurons	RNM.2	1.73194	0.0010615	0.00716511
Excitatory Neurons	RNM.3	0.758548	0.278705	0.485139
Excitatory Neurons	RNM.4	0.765647	0.486382	0.691174
Excitatory Neurons	RNM.5	0.293081	0.000600724	0.00448626
Excitatory Neurons	RNM.6	0.82526	0.847671	0.958237
Excitatory Neurons	RNM.7	0.454082	0.0205687	0.076398
Excitatory Neurons	RNM.8	1.1418	0.696783	0.854675
Excitatory Neurons	RNM.9	1.60077	0.0267477	0.0953143
Excitatory Neurons	RNM.10	1.35906	0.317875	0.527202
Excitatory Neurons	RNM.11	0.55889	0.137017	0.310346
Excitatory Neurons	RNM.12	4.06272	5.37223e-05	0.000554603
Excitatory Neurons	RNM.13	1.27514	0.510313	0.717915
Extravillous Trophoblasts	RNM.1	0.475845	1.67968e-09	6.93608e-08
Extravillous Trophoblasts	RNM.2	0.946494	0.717624	0.870073
Extravillous Trophoblasts	RNM.3	2.65374	1.5255e-17	3.56968e-15
Extravillous Trophoblasts	RNM.4	1.01931	0.928045	0.988601
Extravillous Trophoblasts	RNM.5	2.17647	3.3536e-09	1.12106e-07
Extravillous Trophoblasts	RNM.6	0.842248	0.619425	0.811262
Extravillous Trophoblasts	RNM.7	1.00495	0.9337	0.990117
Extravillous Trophoblasts	RNM.8	0.444575	0.0167412	0.0645645
Extravillous Trophoblasts	RNM.9	0.796419	0.20375	0.392946
Extravillous Trophoblasts	RNM.10	0.437812	0.00362243	0.0200232
Extravillous Trophoblasts	RNM.11	0.687715	0.10006	0.248206
Extravillous Trophoblasts	RNM.12	0.565028	0.28767	0.493336
Extravillous Trophoblasts	RNM.13	0.424545	0.0332034	0.110994
Ganglion	RNM.1	1.42548	3.25327e-05	0.000374393
Ganglion	RNM.2	1.00176	1	1
Ganglion	RNM.3	0.479919	4.14177e-07	8.55153e-06
Ganglion	RNM.4	0.420444	1.07593e-05	0.00015106
Ganglion	RNM.5	0.703338	0.0191169	0.0717651
Ganglion	RNM.6	0.539653	0.0198647	0.0741758
Ganglion	RNM.7	0.484458	3.54439e-05	0.000401316
Ganglion	RNM.8	2.96108	2.36511e-11	1.38359e-09
Ganglion	RNM.9	0.655282	0.00670536	0.0328555
Ganglion	RNM.10	2.0408	2.47692e-06	4.45846e-05
Ganglion	RNM.11	1.43403	0.0165828	0.0643156
Ganglion	RNM.12	1.35476	0.231995	0.429521
Ganglion	RNM.13	1.59573	0.0225491	0.0824452
Goblet	RNM.1	0.970296	0.833385	0.948195
Goblet	RNM.2	0.983686	0.952322	1
Goblet	RNM.3	0.879681	0.441626	0.649941
Goblet	RNM.4	1.03281	0.8578	0.963481
Goblet	RNM.5	1.48806	0.00481488	0.0256064
Goblet	RNM.6	1.12941	0.62122	0.812098
Goblet	RNM.7	1.23864	0.159877	0.347472
Goblet	RNM.8	0.667598	0.211954	0.40323
Goblet	RNM.9	1.12578	0.430106	0.635652
Goblet	RNM.10	0.680596	0.13615	0.310346
Goblet	RNM.11	0.710172	0.125047	0.294137
Goblet	RNM.12	0.908457	1	1
Goblet	RNM.13	0.710487	0.399562	0.607299
Granule Neurons	RNM.1	1.73618	8.59061e-09	2.74119e-07
Granule Neurons	RNM.2	1.42273	0.00136377	0.00888244
Granule Neurons	RNM.3	0.610718	0.00225805	0.0135483
Granule Neurons	RNM.4	0.364369	2.66137e-05	0.000312316
Granule Neurons	RNM.5	0.40223	6.21564e-06	9.15995e-05
Granule Neurons	RNM.6	1.16384	0.46549	0.668472
Granule Neurons	RNM.7	0.558126	0.0031268	0.0178456
Granule Neurons	RNM.8	0.826935	0.539606	0.744211
Granule Neurons	RNM.9	0.809247	0.241212	0.440159
Granule Neurons	RNM.10	0.834344	0.526774	0.731807
Granule Neurons	RNM.11	1.04559	0.775668	0.915158
Granule Neurons	RNM.12	1.88674	0.0229386	0.0834347
Granule Neurons	RNM.13	1.46669	0.125581	0.294137
Hematopoietic Stem	RNM.1	0.717535	0.0259186	0.0933069
Hematopoietic Stem	RNM.2	0.647234	0.0139465	0.0569214
Hematopoietic Stem	RNM.3	0.936759	0.788362	0.925468
Hematopoietic Stem	RNM.4	1.16613	0.490172	0.693752
Hematopoietic Stem	RNM.5	1.6817	0.00258972	0.0149841
Hematopoietic Stem	RNM.6	1.23415	0.429432	0.635652
Hematopoietic Stem	RNM.7	1.00992	0.915724	0.984435
Hematopoietic Stem	RNM.8	1.1582	0.630367	0.819477
Hematopoietic Stem	RNM.9	1.31761	0.129457	0.298944
Hematopoietic Stem	RNM.10	0.74548	0.413419	0.620128
Hematopoietic Stem	RNM.11	0.941791	0.902368	0.978872
Hematopoietic Stem	RNM.12	1.35954	0.37077	0.58234
Hematopoietic Stem	RNM.13	1.90731	0.0286067	0.100914
Hepatoblasts	RNM.1	0.923414	0.591879	0.786931
Hepatoblasts	RNM.2	0.942207	0.760386	0.90674
Hepatoblasts	RNM.3	0.486742	0.00124378	0.00831559
Hepatoblasts	RNM.4	1.04837	0.819063	0.944142
Hepatoblasts	RNM.5	1.39807	0.0585293	0.165635
Hepatoblasts	RNM.6	0.730376	0.527381	0.731807
Hepatoblasts	RNM.7	2.13613	1.11873e-05	0.00015399
Hepatoblasts	RNM.8	0.364759	0.037185	0.120851
Hepatoblasts	RNM.9	0.851478	0.545383	0.747771
Hepatoblasts	RNM.10	0.809609	0.58672	0.783157
Hepatoblasts	RNM.11	1.23668	0.326778	0.531014
Hepatoblasts	RNM.12	0.945426	1	1
Hepatoblasts	RNM.13	1.34818	0.368292	0.5823
Igfbp1 Dkk1 Positive	RNM.1	0.989889	1	1
Igfbp1 Dkk1 Positive	RNM.2	0.603145	0.00724226	0.0345855
Igfbp1 Dkk1 Positive	RNM.3	1.58307	0.00751621	0.0356512
Igfbp1 Dkk1 Positive	RNM.4	1.91997	0.00136653	0.00888244
Igfbp1 Dkk1 Positive	RNM.5	1.57365	0.0144272	0.0578737
Igfbp1 Dkk1 Positive	RNM.6	0.407843	0.0657011	0.180871
Igfbp1 Dkk1 Positive	RNM.7	1.10217	0.652651	0.833677
Igfbp1 Dkk1 Positive	RNM.8	0.524398	0.176084	0.364635
Igfbp1 Dkk1 Positive	RNM.9	1.0746	0.747482	0.895447
Igfbp1 Dkk1 Positive	RNM.10	0.220854	0.00203542	0.0124249
Igfbp1 Dkk1 Positive	RNM.11	0.737091	0.36132	0.577783
Igfbp1 Dkk1 Positive	RNM.12	0.857045	1	1
Igfbp1 Dkk1 Positive	RNM.13	0.398417	0.126003	0.294137
Inhibitory Neurons	RNM.1	0.96339	0.816153	0.942335
Inhibitory Neurons	RNM.2	1.9943	2.75501e-09	9.6701e-08
Inhibitory Neurons	RNM.3	0.793857	0.188833	0.379831
Inhibitory Neurons	RNM.4	0.36288	0.000218856	0.00194477
Inhibitory Neurons	RNM.5	0.544049	0.00423587	0.0228737
Inhibitory Neurons	RNM.6	1.11115	0.681956	0.851838
Inhibitory Neurons	RNM.7	0.475391	0.00131276	0.00869396
Inhibitory Neurons	RNM.8	0.835096	0.679231	0.849947
Inhibitory Neurons	RNM.9	1.17562	0.336975	0.54256
Inhibitory Neurons	RNM.10	1.18564	0.41079	0.617505
Inhibitory Neurons	RNM.11	1.07212	0.749675	0.896545
Inhibitory Neurons	RNM.12	1.59719	0.171309	0.360056
Inhibitory Neurons	RNM.13	0.982441	1	1
Intestinal Epithelial	RNM.1	1.01373	0.896646	0.978872
Intestinal Epithelial	RNM.2	0.851258	0.336295	0.54256
Intestinal Epithelial	RNM.3	1.19242	0.298795	0.505431
Intestinal Epithelial	RNM.4	0.880184	0.658544	0.834473
Intestinal Epithelial	RNM.5	1.54242	0.0116861	0.0503292
Intestinal Epithelial	RNM.6	0.772253	0.543061	0.747507
Intestinal Epithelial	RNM.7	1.01414	0.918526	0.984435
Intestinal Epithelial	RNM.8	0.789655	0.642928	0.826557
Intestinal Epithelial	RNM.9	0.793103	0.328734	0.532959
Intestinal Epithelial	RNM.10	0.890863	0.792529	0.928807
Intestinal Epithelial	RNM.11	1.26907	0.283314	0.491078
Intestinal Epithelial	RNM.12	0.701381	0.664972	0.83808
Intestinal Epithelial	RNM.13	0.665054	0.390204	0.606025
Islet Endocrine	RNM.1	1.58214	1.28315e-05	0.000169957
Islet Endocrine	RNM.2	0.932882	0.653216	0.833677
Islet Endocrine	RNM.3	0.518661	0.000297611	0.00242934
Islet Endocrine	RNM.4	0.63887	0.0540975	0.157579
Islet Endocrine	RNM.5	0.95551	0.86696	0.96451
Islet Endocrine	RNM.6	0.631423	0.184862	0.375593
Islet Endocrine	RNM.7	1.20028	0.286045	0.493336
Islet Endocrine	RNM.8	0.922225	0.893804	0.978872
Islet Endocrine	RNM.9	0.785776	0.235186	0.433335
Islet Endocrine	RNM.10	1.54806	0.0291425	0.10229
Islet Endocrine	RNM.11	0.712909	0.179344	0.370294
Islet Endocrine	RNM.12	1.35032	0.345735	0.555391
Islet Endocrine	RNM.13	1.10086	0.654354	0.833677
Limbic System Neurons	RNM.1	1.64446	2.46794e-07	5.41404e-06
Limbic System Neurons	RNM.2	1.87951	1.86109e-09	7.25823e-08
Limbic System Neurons	RNM.3	0.474027	9.31382e-06	0.000133435
Limbic System Neurons	RNM.4	0.669482	0.0519996	0.154024
Limbic System Neurons	RNM.5	0.339115	1.94887e-07	4.56037e-06
Limbic System Neurons	RNM.6	0.577609	0.0873295	0.227057
Limbic System Neurons	RNM.7	0.506353	0.000775533	0.00549924
Limbic System Neurons	RNM.8	0.704619	0.268219	0.47309
Limbic System Neurons	RNM.9	1.18934	0.242728	0.441438
Limbic System Neurons	RNM.10	0.618646	0.0589869	0.165635
Limbic System Neurons	RNM.11	0.555266	0.0133241	0.0553463
Limbic System Neurons	RNM.12	1.61332	0.117173	0.282664
Limbic System Neurons	RNM.13	1.5367	0.0714306	0.195114
Lymphatic Endothelial	RNM.1	0.7331	0.00884922	0.0408694
Lymphatic Endothelial	RNM.2	0.643019	0.00155206	0.00981571
Lymphatic Endothelial	RNM.3	1.23821	0.111496	0.272719
Lymphatic Endothelial	RNM.4	1.44834	0.0257074	0.0930236
Lymphatic Endothelial	RNM.5	1.90357	3.25702e-06	5.57665e-05
Lymphatic Endothelial	RNM.6	0.58291	0.0972244	0.243144
Lymphatic Endothelial	RNM.7	1.44398	0.0163863	0.0639067
Lymphatic Endothelial	RNM.8	0.47233	0.0283301	0.100443
Lymphatic Endothelial	RNM.9	1.22563	0.190627	0.382314
Lymphatic Endothelial	RNM.10	0.830369	0.508641	0.717
Lymphatic Endothelial	RNM.11	0.807439	0.370806	0.58234
Lymphatic Endothelial	RNM.12	0.60008	0.362919	0.57902
Lymphatic Endothelial	RNM.13	0.849977	0.771396	0.91319
Lymphoid	RNM.1	0.657715	0.00246706	0.0144323
Lymphoid	RNM.2	0.675799	0.0147801	0.0586193
Lymphoid	RNM.3	0.853019	0.402969	0.608353
Lymphoid	RNM.4	1.58063	0.0134358	0.0554821
Lymphoid	RNM.5	1.91151	4.78745e-05	0.000517045
Lymphoid	RNM.6	1.2411	0.377314	0.590691
Lymphoid	RNM.7	0.9816	1	1
Lymphoid	RNM.8	0.998739	1	1
Lymphoid	RNM.9	1.16097	0.39486	0.607299
Lymphoid	RNM.10	0.342551	0.00456955	0.0244872
Lymphoid	RNM.11	1.99323	0.000296586	0.00242934
Lymphoid	RNM.12	0.487243	0.292586	0.498532
Lymphoid	RNM.13	0.948844	1	1
Megakaryocytes	RNM.1	0.611408	0.000250885	0.00215214
Megakaryocytes	RNM.2	0.580473	0.000507978	0.00391869
Megakaryocytes	RNM.3	0.923687	0.691037	0.852562
Megakaryocytes	RNM.4	2.31281	3.53515e-07	7.52022e-06
Megakaryocytes	RNM.5	1.22697	0.213656	0.405368
Megakaryocytes	RNM.6	1.85535	0.00716975	0.0344737
Megakaryocytes	RNM.7	1.30249	0.131439	0.301536
Megakaryocytes	RNM.8	1.3787	0.20052	0.391136
Megakaryocytes	RNM.9	1.22565	0.209908	0.400422
Megakaryocytes	RNM.10	0.518897	0.0388303	0.123343
Megakaryocytes	RNM.11	1.34429	0.126119	0.294137
Megakaryocytes	RNM.12	0.737323	0.68984	0.852562
Megakaryocytes	RNM.13	0.554344	0.200457	0.391136
Mesangial	RNM.1	1.22677	0.0976733	0.243144
Mesangial	RNM.2	0.989163	1	1
Mesangial	RNM.3	1.07313	0.671968	0.845379
Mesangial	RNM.4	0.748341	0.277989	0.485139
Mesangial	RNM.5	0.669342	0.0723273	0.196797
Mesangial	RNM.6	0.736962	0.455954	0.661321
Mesangial	RNM.7	1.46694	0.0347321	0.114469
Mesangial	RNM.8	0.409466	0.0478916	0.145346
Mesangial	RNM.9	0.931228	0.775152	0.915158
Mesangial	RNM.10	1.52997	0.0529908	0.155647
Mesangial	RNM.11	0.725138	0.293734	0.499277
Mesangial	RNM.12	0.84416	1	1
Mesangial	RNM.13	0.857283	0.865056	0.96451
Mesothelial	RNM.1	0.875372	0.378805	0.590935
Mesothelial	RNM.2	0.894033	0.538055	0.743533
Mesothelial	RNM.3	1.24528	0.206884	0.395729
Mesothelial	RNM.4	1.28849	0.247648	0.449222
Mesothelial	RNM.5	0.92553	0.840501	0.953062
Mesothelial	RNM.6	0.551896	0.201313	0.391136
Mesothelial	RNM.7	1.44652	0.0543781	0.157741
Mesothelial	RNM.8	1.16958	0.523937	0.731807
Mesothelial	RNM.9	1.07369	0.684922	0.852407
Mesothelial	RNM.10	1.20073	0.491698	0.694512
Mesothelial	RNM.11	0.655224	0.173525	0.362543
Mesothelial	RNM.12	0.764259	0.821369	0.945248
Mesothelial	RNM.13	0.600211	0.364915	0.57976
Metanephric	RNM.1	0.826595	0.0294352	0.102804
Metanephric	RNM.2	0.844679	0.0955595	0.243144
Metanephric	RNM.3	1.04991	0.656035	0.833828
Metanephric	RNM.4	1.00243	1	1
Metanephric	RNM.5	1.18123	0.153142	0.339135
Metanephric	RNM.6	1.07425	0.694639	0.854675
Metanephric	RNM.7	1.18704	0.166768	0.356428
Metanephric	RNM.8	0.789693	0.321599	0.527246
Metanephric	RNM.9	0.909229	0.490152	0.693752
Metanephric	RNM.10	1.53292	0.00498758	0.0263254
Metanephric	RNM.11	1.26734	0.092487	0.237824
Metanephric	RNM.12	0.981574	1	1
Metanephric	RNM.13	0.930242	0.82451	0.945671
Myeloid	RNM.1	0.672866	0.00948562	0.0423428
Myeloid	RNM.2	0.51941	0.000458574	0.00358521
Myeloid	RNM.3	1.22873	0.238409	0.438076
Myeloid	RNM.4	1.96251	0.000433988	0.00346204
Myeloid	RNM.5	1.63133	0.00602008	0.0304036
Myeloid	RNM.6	0.754313	0.524876	0.731807
Myeloid	RNM.7	1.17473	0.392673	0.607299
Myeloid	RNM.8	0.872891	0.871546	0.966548
Myeloid	RNM.9	1.306	0.15211	0.337916
Myeloid	RNM.10	0.546061	0.0975636	0.243144
Myeloid	RNM.11	1.27907	0.262627	0.470317
Myeloid	RNM.12	0.97611	1	1
Myeloid	RNM.13	0.734495	0.58717	0.783157
Neuroendocrine	RNM.1	1.02164	0.841736	0.953062
Neuroendocrine	RNM.2	1.04855	0.650218	0.832944
Neuroendocrine	RNM.3	0.677337	0.00954438	0.0423428
Neuroendocrine	RNM.4	0.773788	0.20192	0.391136
Neuroendocrine	RNM.5	1.16677	0.266549	0.471328
Neuroendocrine	RNM.6	1.28131	0.241397	0.440159
Neuroendocrine	RNM.7	0.992128	1	1
Neuroendocrine	RNM.8	0.859657	0.636864	0.823349
Neuroendocrine	RNM.9	1.05956	0.707977	0.86253
Neuroendocrine	RNM.10	1.07854	0.686054	0.852407
Neuroendocrine	RNM.11	1.28767	0.143721	0.322339
Neuroendocrine	RNM.12	0.915653	1	1
Neuroendocrine	RNM.13	0.972778	1	1
Paep Mecom Positive	RNM.1	0.657948	0.000589865	0.00445253
Paep Mecom Positive	RNM.2	0.626254	0.0010465	0.00713249
Paep Mecom Positive	RNM.3	1.38109	0.0183798	0.0693688
Paep Mecom Positive	RNM.4	1.50197	0.0142262	0.0573952
Paep Mecom Positive	RNM.5	1.84703	1.20068e-05	0.000162092
Paep Mecom Positive	RNM.6	0.860699	0.697619	0.854675
Paep Mecom Positive	RNM.7	0.959178	0.930652	0.989444
Paep Mecom Positive	RNM.8	0.488508	0.0480817	0.145346
Paep Mecom Positive	RNM.9	1.57421	0.00206075	0.0124711
Paep Mecom Positive	RNM.10	0.57358	0.056036	0.159875
Paep Mecom Positive	RNM.11	1.16193	0.418862	0.625619
Paep Mecom Positive	RNM.12	0.750313	0.711462	0.864094
Paep Mecom Positive	RNM.13	0.628764	0.239007	0.438076
Parietal And Chief	RNM.1	0.991424	1	1
Parietal And Chief	RNM.2	0.986919	0.951228	1
Parietal And Chief	RNM.3	0.833651	0.25225	0.455218
Parietal And Chief	RNM.4	1.23151	0.232504	0.429521
Parietal And Chief	RNM.5	1.10918	0.472665	0.673044
Parietal And Chief	RNM.6	1.66605	0.0161709	0.0634188
Parietal And Chief	RNM.7	1.1319	0.445552	0.651928
Parietal And Chief	RNM.8	0.581532	0.0972139	0.243144
Parietal And Chief	RNM.9	0.928548	0.746436	0.895447
Parietal And Chief	RNM.10	0.628985	0.0812842	0.212916
Parietal And Chief	RNM.11	0.976304	1	1
Parietal And Chief	RNM.12	1.34816	0.367177	0.581848
Parietal And Chief	RNM.13	0.990914	1	1
Photoreceptor	RNM.1	1.76808	1.48356e-11	9.46779e-10
Photoreceptor	RNM.2	0.775868	0.0224892	0.0824452
Photoreceptor	RNM.3	0.372903	2.85212e-10	1.43013e-08
Photoreceptor	RNM.4	0.390757	3.9055e-06	6.23105e-05
Photoreceptor	RNM.5	0.510609	4.43489e-05	0.000486452
Photoreceptor	RNM.6	1.03742	0.830797	0.947816
Photoreceptor	RNM.7	0.778057	0.114845	0.278966
Photoreceptor	RNM.8	1.6565	0.00666016	0.0328555
Photoreceptor	RNM.9	0.507848	4.94284e-05	0.000525738
Photoreceptor	RNM.10	2.85586	1.63333e-13	1.43325e-11
Photoreceptor	RNM.11	1.38509	0.0301807	0.10414
Photoreceptor	RNM.12	1.01473	0.880072	0.969959
Photoreceptor	RNM.13	1.83939	0.00326657	0.018493
Purkinje Neurons	RNM.1	1.31741	0.00567279	0.0290679
Purkinje Neurons	RNM.2	0.880178	0.314129	0.522893
Purkinje Neurons	RNM.3	0.579261	0.000839976	0.00589663
Purkinje Neurons	RNM.4	0.6481	0.0407803	0.127235
Purkinje Neurons	RNM.5	0.679651	0.0300688	0.10414
Purkinje Neurons	RNM.6	1.54538	0.0375149	0.121361
Purkinje Neurons	RNM.7	0.939891	0.805601	0.937864
Purkinje Neurons	RNM.8	1.25847	0.321915	0.527246
Purkinje Neurons	RNM.9	1.0036	0.937798	0.992963
Purkinje Neurons	RNM.10	0.709504	0.170971	0.360056
Purkinje Neurons	RNM.11	1.58818	0.00553316	0.0289872
Purkinje Neurons	RNM.12	1.76194	0.0535069	0.156508
Purkinje Neurons	RNM.13	1.39102	0.165653	0.35636
Retinal Pigment	RNM.1	1.8798	7.5186e-17	1.31951e-14
Retinal Pigment	RNM.2	1.04492	0.639522	0.823751
Retinal Pigment	RNM.3	0.980677	0.912799	0.984435
Retinal Pigment	RNM.4	0.539602	0.00025139	0.00215214
Retinal Pigment	RNM.5	0.472732	4.70843e-07	9.18144e-06
Retinal Pigment	RNM.6	0.402834	0.000459642	0.00358521
Retinal Pigment	RNM.7	0.742063	0.0381428	0.122827
Retinal Pigment	RNM.8	1.25218	0.20516	0.394582
Retinal Pigment	RNM.9	0.784595	0.0732087	0.197664
Retinal Pigment	RNM.10	0.947227	0.803044	0.93644
Retinal Pigment	RNM.11	0.98352	1	1
Retinal Pigment	RNM.12	0.797432	0.583311	0.782953
Retinal Pigment	RNM.13	1.03631	0.826896	0.945671
Retinal Progenitors And Muller Glia	RNM.1	1.85631	1.90368e-18	6.6819e-16
Retinal Progenitors And Muller Glia	RNM.2	1.61392	2.37664e-09	8.78108e-08
Retinal Progenitors And Muller Glia	RNM.3	0.468823	4.79698e-10	2.10467e-08
Retinal Progenitors And Muller Glia	RNM.4	0.266627	6.83797e-13	5.33362e-11
Retinal Progenitors And Muller Glia	RNM.5	0.278649	3.35126e-16	4.70517e-14
Retinal Progenitors And Muller Glia	RNM.6	0.58453	0.0121812	0.0518253
Retinal Progenitors And Muller Glia	RNM.7	0.462041	1.5046e-07	3.77225e-06
Retinal Progenitors And Muller Glia	RNM.8	1.70657	0.000768478	0.00549924
Retinal Progenitors And Muller Glia	RNM.9	0.811281	0.0967986	0.243144
Retinal Progenitors And Muller Glia	RNM.10	1.80085	1.31864e-05	0.000171423
Retinal Progenitors And Muller Glia	RNM.11	0.940925	0.727597	0.879127
Retinal Progenitors And Muller Glia	RNM.12	0.906032	0.800623	0.93517
Retinal Progenitors And Muller Glia	RNM.13	1.06111	0.760783	0.90674
Satellite	RNM.1	1.2561	0.0523075	0.154285
Satellite	RNM.2	0.891305	0.449119	0.65411
Satellite	RNM.3	0.802024	0.227099	0.42406
Satellite	RNM.4	0.956498	0.917985	0.984435
Satellite	RNM.5	0.809098	0.322206	0.527246
Satellite	RNM.6	0.661055	0.257348	0.463227
Satellite	RNM.7	2.0052	1.40387e-05	0.000175985
Satellite	RNM.8	0.675955	0.314331	0.522893
Satellite	RNM.9	0.798689	0.276625	0.484266
Satellite	RNM.10	1.24092	0.326135	0.531014
Satellite	RNM.11	1.02999	0.825447	0.945671
Satellite	RNM.12	0.447661	0.223138	0.420632
Satellite	RNM.13	0.27994	0.0145762	0.0581392
Schwann	RNM.1	1.218	0.0455371	0.139605
Schwann	RNM.2	1.19906	0.102596	0.253599
Schwann	RNM.3	1.38146	0.00957192	0.0423428
Schwann	RNM.4	0.913027	0.663363	0.83808
Schwann	RNM.5	0.632444	0.00955443	0.0423428
Schwann	RNM.6	0.509233	0.030263	0.10414
Schwann	RNM.7	0.778325	0.170619	0.360056
Schwann	RNM.8	0.799314	0.467184	0.668965
Schwann	RNM.9	1.20554	0.191157	0.382314
Schwann	RNM.10	0.60253	0.0481749	0.145346
Schwann	RNM.11	0.703075	0.111086	0.272665
Schwann	RNM.12	0.973065	1	1
Schwann	RNM.13	0.814259	0.585952	0.783157
Skeletal Muscle	RNM.1	1.14552	0.265561	0.471195
Skeletal Muscle	RNM.2	0.769786	0.0915308	0.23623
Skeletal Muscle	RNM.3	1.05478	0.742166	0.892124
Skeletal Muscle	RNM.4	0.827981	0.461829	0.667087
Skeletal Muscle	RNM.5	1.25685	0.169089	0.359699
Skeletal Muscle	RNM.6	0.772338	0.560809	0.764246
Skeletal Muscle	RNM.7	2.10971	3.47777e-06	5.81284e-05
Skeletal Muscle	RNM.8	0.873506	0.770624	0.91319
Skeletal Muscle	RNM.9	0.642797	0.0507058	0.150828
Skeletal Muscle	RNM.10	0.918732	0.900214	0.978872
Skeletal Muscle	RNM.11	0.728016	0.258126	0.463438
Skeletal Muscle	RNM.12	0.628885	0.53437	0.739897
Skeletal Muscle	RNM.13	0.4936	0.137047	0.310346
Skor2 Npsr1 Positive	RNM.1	1.23903	0.0368585	0.120347
Skor2 Npsr1 Positive	RNM.2	1.13702	0.27343	0.481072
Skor2 Npsr1 Positive	RNM.3	0.527517	0.00020067	0.00180603
Skor2 Npsr1 Positive	RNM.4	0.846286	0.465645	0.668472
Skor2 Npsr1 Positive	RNM.5	0.47253	0.00017241	0.00157185
Skor2 Npsr1 Positive	RNM.6	1.11164	0.616285	0.808658
Skor2 Npsr1 Positive	RNM.7	0.833525	0.35453	0.56822
Skor2 Npsr1 Positive	RNM.8	1.20306	0.445763	0.651928
Skor2 Npsr1 Positive	RNM.9	1.22901	0.17194	0.360305
Skor2 Npsr1 Positive	RNM.10	0.753093	0.279197	0.485139
Skor2 Npsr1 Positive	RNM.11	1.07711	0.695406	0.854675
Skor2 Npsr1 Positive	RNM.12	2.44366	0.000958217	0.00659479
Skor2 Npsr1 Positive	RNM.13	1.73903	0.0214436	0.0792285
Smooth Muscle	RNM.1	0.7255	0.00354009	0.0197233
Smooth Muscle	RNM.2	0.377372	3.25941e-11	1.76008e-09
Smooth Muscle	RNM.3	1.41113	0.00642811	0.0322324
Smooth Muscle	RNM.4	1.74544	0.000231278	0.00202946
Smooth Muscle	RNM.5	1.67323	0.000135306	0.00128358
Smooth Muscle	RNM.6	1.05817	0.81033	0.940081
Smooth Muscle	RNM.7	1.23719	0.148369	0.331705
Smooth Muscle	RNM.8	1.02381	0.903574	0.978872
Smooth Muscle	RNM.9	0.864705	0.399676	0.607299
Smooth Muscle	RNM.10	1.54781	0.0168309	0.0645645
Smooth Muscle	RNM.11	1.10751	0.574891	0.776103
Smooth Muscle	RNM.12	0.852308	0.864617	0.96451
Smooth Muscle	RNM.13	0.391481	0.0140913	0.0571795
Stellate	RNM.1	0.993777	1	1
Stellate	RNM.2	0.944634	0.855728	0.962694
Stellate	RNM.3	0.722238	0.202003	0.391136
Stellate	RNM.4	1.09475	0.68331	0.852014
Stellate	RNM.5	1.54429	0.0424561	0.131877
Stellate	RNM.6	0.788043	0.708946	0.86253
Stellate	RNM.7	1.09719	0.705416	0.86253
Stellate	RNM.8	1.08984	0.706691	0.86253
Stellate	RNM.9	1.15302	0.547871	0.749718
Stellate	RNM.10	0.571346	0.197591	0.389632
Stellate	RNM.11	0.943279	1	1
Stellate	RNM.12	0.808203	1	1
Stellate	RNM.13	1.03522	0.831702	0.947816
Stromal	RNM.1	0.962618	0.811523	0.940081
Stromal	RNM.2	0.855867	0.309097	0.519106
Stromal	RNM.3	1.27675	0.0959862	0.243144
Stromal	RNM.4	1.04477	0.838942	0.952973
Stromal	RNM.5	1.08742	0.595926	0.790813
Stromal	RNM.6	1.01849	0.888984	0.976631
Stromal	RNM.7	1.03758	0.851109	0.960577
Stromal	RNM.8	1.28527	0.321526	0.527246
Stromal	RNM.9	0.986886	1	1
Stromal	RNM.10	0.961005	1	1
Stromal	RNM.11	0.806509	0.445204	0.651928
Stromal	RNM.12	0.580863	0.424199	0.629573
Stromal	RNM.13	0.939162	1	1
Sympathoblasts	RNM.1	0.975802	0.868547	0.964747
Sympathoblasts	RNM.2	0.504238	4.1447e-06	6.46574e-05
Sympathoblasts	RNM.3	0.492103	7.00747e-05	0.000702749
Sympathoblasts	RNM.4	1.37997	0.0596361	0.166791
Sympathoblasts	RNM.5	0.905615	0.623189	0.812933
Sympathoblasts	RNM.6	0.922676	0.897075	0.978872
Sympathoblasts	RNM.7	1.83707	3.95709e-05	0.000440933
Sympathoblasts	RNM.8	1.57931	0.0484486	0.145346
Sympathoblasts	RNM.9	0.929626	0.740632	0.891807
Sympathoblasts	RNM.10	1.3623	0.117777	0.28315
Sympathoblasts	RNM.11	1.41313	0.0549167	0.158648
Sympathoblasts	RNM.12	1.85485	0.0404362	0.126724
Sympathoblasts	RNM.13	1.22132	0.461265	0.667087
Villous Cytotrophoblasts	RNM.1	0.532515	3.7008e-10	1.73198e-08
Villous Cytotrophoblasts	RNM.2	0.93923	0.577512	0.776654
Villous Cytotrophoblasts	RNM.3	2.48557	2.36597e-20	1.66091e-17
Villous Cytotrophoblasts	RNM.4	0.781527	0.149741	0.333708
Villous Cytotrophoblasts	RNM.5	1.44524	0.00229764	0.013669
Villous Cytotrophoblasts	RNM.6	1.82154	0.000748496	0.00547337
Villous Cytotrophoblasts	RNM.7	0.88318	0.440992	0.649941
Villous Cytotrophoblasts	RNM.8	0.872015	0.599189	0.792149
Villous Cytotrophoblasts	RNM.9	0.886222	0.422829	0.628868
Villous Cytotrophoblasts	RNM.10	0.551014	0.00673959	0.0328555
Villous Cytotrophoblasts	RNM.11	0.723013	0.0870513	0.227057
Villous Cytotrophoblasts	RNM.12	1.31707	0.298695	0.505431
Villous Cytotrophoblasts	RNM.13	0.589076	0.0753551	0.200376
Thymic Epithelial	RNM.1	1.04969	0.634758	0.823136
Thymic Epithelial	RNM.2	0.896056	0.400838	0.607749
Thymic Epithelial	RNM.3	0.795003	0.140467	0.317067
Thymic Epithelial	RNM.4	0.851768	0.47167	0.672993
Thymic Epithelial	RNM.5	1.26214	0.11635	0.281647
Thymic Epithelial	RNM.6	1.59223	0.0341782	0.113175
Thymic Epithelial	RNM.7	1.58405	0.0020106	0.012381
Thymic Epithelial	RNM.8	0.733793	0.318424	0.527202
Thymic Epithelial	RNM.9	0.886203	0.526174	0.731807
Thymic Epithelial	RNM.10	0.559426	0.0319393	0.107795
Thymic Epithelial	RNM.11	1.00687	0.923284	0.986523
Thymic Epithelial	RNM.12	1.16404	0.597947	0.791998
Thymic Epithelial	RNM.13	0.717441	0.398	0.607299
Thymocytes	RNM.1	0.745078	0.0115514	0.0500562
Thymocytes	RNM.2	0.765208	0.0440278	0.136156
Thymocytes	RNM.3	0.749909	0.0742076	0.198831
Thymocytes	RNM.4	1.04965	0.783886	0.921756
Thymocytes	RNM.5	1.53678	0.00241292	0.0142342
Thymocytes	RNM.6	1.93454	0.00145825	0.00930632
Thymocytes	RNM.7	1.12211	0.448389	0.65411
Thymocytes	RNM.8	1.34459	0.202149	0.391136
Thymocytes	RNM.9	0.895236	0.573099	0.776103
Thymocytes	RNM.10	0.941277	0.913446	0.984435
Thymocytes	RNM.11	1.53058	0.0138783	0.0569214
Thymocytes	RNM.12	1.07753	0.723355	0.875509
Thymocytes	RNM.13	0.982862	1	1
Trophoblast Giant	RNM.1	0.57282	2.80584e-06	4.92425e-05
Trophoblast Giant	RNM.2	0.892233	0.398374	0.607299
Trophoblast Giant	RNM.3	2.37045	1.47629e-13	1.43325e-11
Trophoblast Giant	RNM.4	0.766579	0.206228	0.395552
Trophoblast Giant	RNM.5	1.83961	6.26321e-06	9.15995e-05
Trophoblast Giant	RNM.6	1.8133	0.00397123	0.0216109
Trophoblast Giant	RNM.7	0.763382	0.156304	0.341223
Trophoblast Giant	RNM.8	0.925211	0.899997	0.978872
Trophoblast Giant	RNM.9	0.453007	8.71131e-05	0.000861316
Trophoblast Giant	RNM.10	0.782131	0.335341	0.542418
Trophoblast Giant	RNM.11	0.979691	1	1
Trophoblast Giant	RNM.12	1.05002	0.85949	0.963837
Trophoblast Giant	RNM.13	0.573331	0.156104	0.341223
Ureteric Bud	RNM.1	0.669073	2.16286e-05	0.000266373
Ureteric Bud	RNM.2	0.8266	0.0735631	0.197859
Ureteric Bud	RNM.3	1.03576	0.771398	0.91319
Ureteric Bud	RNM.4	0.829783	0.264754	0.471195
Ureteric Bud	RNM.5	1.37506	0.00773646	0.0362991
Ureteric Bud	RNM.6	1.27855	0.183295	0.37405
Ureteric Bud	RNM.7	1.66644	2.53407e-05	0.00030671
Ureteric Bud	RNM.8	0.630669	0.062934	0.174623
Ureteric Bud	RNM.9	1.20799	0.131354	0.301536
Ureteric Bud	RNM.10	1.49344	0.0102843	0.0451223
Ureteric Bud	RNM.11	1.08714	0.576366	0.7766
Ureteric Bud	RNM.12	0.835515	0.664411	0.83808
Ureteric Bud	RNM.13	0.563191	0.0482445	0.145346
Vascular Endothelial	RNM.1	0.682266	0.000722589	0.00533955
Vascular Endothelial	RNM.2	0.81821	0.124551	0.294137
Vascular Endothelial	RNM.3	1.49141	0.00145056	0.00930632
Vascular Endothelial	RNM.4	1.70548	0.000519792	0.00396624
Vascular Endothelial	RNM.5	2.00246	1.13648e-07	2.95486e-06
Vascular Endothelial	RNM.6	0.690227	0.223746	0.420632
Vascular Endothelial	RNM.7	0.904372	0.624175	0.812933
Vascular Endothelial	RNM.8	0.763815	0.389799	0.606025
Vascular Endothelial	RNM.9	1.16646	0.310862	0.520824
Vascular Endothelial	RNM.10	0.661076	0.114082	0.278074
Vascular Endothelial	RNM.11	0.655947	0.070691	0.193848
Vascular Endothelial	RNM.12	0.211217	0.00913014	0.0416192
Vascular Endothelial	RNM.13	0.546398	0.0972259	0.243144
